# Epigenetic and 3D genome reprogramming during the aging of human hippocampus

**DOI:** 10.1101/2024.10.14.618338

**Authors:** Nathan R. Zemke, Seoyeon Lee, Sainath Mamde, Bing Yang, Nicole Berchtold, B. Maximiliano Garduño, Hannah S. Indralingam, Weronika M. Bartosik, Pik Ki Lau, Keyi Dong, Amanda Yang, Yasmine Tani, Chumo Chen, Qiurui Zeng, Varun Ajith, Liqi Tong, Chanrung Seng, Daofeng Li, Ting Wang, Xiangmin Xu, Bing Ren

## Abstract

Age-related cognitive decline is associated with altered physiology of the hippocampus. While changes in gene expression have been observed in aging brain, the regulatory mechanisms underlying these changes remain underexplored. We generated single-nucleus gene expression, chromatin accessibility, DNA methylation, and 3D genome data from 40 human hippocampal tissues spanning adult lifespan. We observed a striking loss of astrocytes, OPC, and endothelial cells during aging, including astrocytes that play a role in regulating synapses. Microglia undergo a dramatic switch from a homeostatic state to a primed inflammatory state through DNA methylome and 3D genome reprogramming. Aged cells experience erosion of their 3D genome architecture. Our study identifies age-associated changes in cell types/states and gene regulatory features that provide insight into cognitive decline during human aging.
