## Supplemental Tables S1-S24 for "Epigenetic and 3D genome reprogramming during the aging of human hippocampus": Table_S1.tsv

Donor ID	Age	Age group	Sex	Source	Brain bank id	Assays	Cause of death	PMI	Braak Stage	Race
78	20	20-40	M	NIH Neurobiobank	933	10x multiome, snm3C-seq	Weather event	12	#N/A	White
77	20	20-40	M	NIH Neurobiobank	1712	10x multiome, confocal fluorescence	Gunshot wound to chest	8	#N/A	White
5276	22	20-40	M	NIH Neurobiobank	5276	snm3C-seq	Accidental	18	#N/A	white
5579	25	20-40	F	NIH Neurobiobank	5579	10x multiome, snm3C-seq	Natural	14	#N/A	Black
76	26	20-40	F	NIH Neurobiobank	1710	10x multiome, snm3C-seq, confocal fluorescence	Cardiac tamponade	12	#N/A	White
29	28	20-40	M	NIH Neurobiobank	1026	10x multiome, snm3C-seq	Congenital Heart disease	6	#N/A	White
6052	28	20-40	M	NIH Neurobiobank	6052	10x multiome, snm3C-seq	undetermined	15	#N/A	Black
813	30	20-40	F	NIH Neurobiobank	813	confocal fluorescence	Accidental	14	#N/A	White
5614	31	20-40	M	NIH Neurobiobank	5614	10x multiome, snm3C-seq	Accidental	27	#N/A	white
13344	33	20-40	F	NIH Neurobiobank	13344	10x multiome, snm3C-seq	Natural	12	#N/A	white
935	38	20-40	F	NIH Neurobiobank	935	10x multiome, snm3C-seq, confocal fluorescence	Hypertensive and atherosclerotic cardiovascular disease	19	#N/A	Black
937	38	20-40	F	NIH Neurobiobank	937	10x multiome, snm3C-seq, confocal fluorescence	Accidental	9	#N/A	Black
1134	41	40-60	M	NIH Neurobiobank	1134	10x multiome, snm3C-seq	Natural	15	#N/A	White
13414	41	40-60	M	NIH Neurobiobank	13414	10x multiome, snm3C-seq	Natural	9.85	#N/A	White
5021	43	40-60	F	NIH Neurobiobank	5021	10x multiome, snm3C-seq	Natural	11	#N/A	Black
5087	44	40-60	M	NIH Neurobiobank	5087	10x multiome, snm3C-seq	Accidental	4	#N/A	white
1745	46	40-60	F	NIH Neurobiobank	1745	10x multiome, snm3C-seq	Natural	20	#N/A	Black
4781	46	40-60	M	NIH Neurobiobank	4781	10x multiome, snm3C-seq	Natural	17	#N/A	white
81	48	40-60	F	NIH Neurobiobank	1739	10x multiome, snm3C-seq	Aortic dissection	10	#N/A	Black
5610	50	40-60	F	NIH Neurobiobank	5610	10x multiome, snm3C-seq	Accidental	11	#N/A	white
5551	54	40-60	M	NIH Neurobiobank	5551	10x multiome, snm3C-seq	Natural	9	#N/A	Black
6021	55	40-60	F	NIH Neurobiobank	6021	10x multiome, snm3C-seq	Natural	9.5	#N/A	White
13394	65	60-80	F	NIH Neurobiobank	13394	10x multiome, snm3C-seq	Natural	16.82	#N/A	White
73787	66	60-80	M	NIH Neurobiobank	73787	10x multiome, snm3C-seq	Natural	10.75	#N/A	White
46426	68	60-80	M	NIH Neurobiobank	46426	10x multiome, snm3C-seq	Natural	3.75	#N/A	Black
1265	69	60-80	F	NIH Neurobiobank	1265	10x multiome, snm3C-seq	Stomach cancer	2.25	I	Black
8	69	60-80	M	NIH Neurobiobank	99-44	10x multiome, snm3C-seq	#N/A	2.2	I	White
1271	71	60-80	M	NIH Neurobiobank	1271	10x multiome, snm3C-seq	Liver cancer	2.6	0	White
1153	75	60-80	F	NIH Neurobiobank	1153	10x multiome, snm3C-seq	Pancreatic cancer	3.5	I	White
1203	75	60-80	F	NIH Neurobiobank	1203	10x multiome, snm3C-seq	Ovarian cancer	3	II	White
69984	75	60-80	M	NIH Neurobiobank	69984	10x multiome, snm3C-seq	Natural	5	#N/A	Black
1216	79	60-80	F	NIH Neurobiobank	1216	10x multiome, snm3C-seq	Lung cancer	1.75	I	White
6819	80	80-100	M	NIH Neurobiobank	6819	confocal fluorescence	Complications of disorder	22	III	White
98	82	80-100	F	NIH Neurobiobank	_04-05	10x multiome, snm3C-seq	Cancer with metastasis.	2.25	II	White
12	83	80-100	M	NIH Neurobiobank	1200	10x multiome, snm3C-seq	Natural	3.18	II	White
11	86	80-100	M	NIH Neurobiobank	1100	10x multiome, snm3C-seq	Myocardial infaction	4.42	II	White
73	86	80-100	M	NIH Neurobiobank	107	10x multiome, snm3C-seq	undetermined	6	I-II	#N/A
5182	86	80-100	M	NIH Neurobiobank	5182	confocal fluorescence	HCVD	23	#N/A	White
19	87	80-100	F	NIH Neurobiobank	1900	10x multiome, snm3C-seq	Respiratory failure	3.83	II	White
5089	89	80-100	M	NIH Neurobiobank	5089	confocal fluorescence	Bilateral Pulmonary Thromembolism	14	#N/A	White
6371	89+	80-100	F	NIH Neurobiobank	6371	confocal fluorescence	complications of disorder	14	IV	White
26	89+	80-100	M	NIH Neurobiobank	2600	10x multiome, snm3C-seq	Pneumonia	4	III	White
40	89+	80-100	F	NIH Neurobiobank	4000	10x multiome, snm3C-seq	#N/A	3.8	II	White
212191	89+	80-100	F	NIH Neurobiobank	32215	10x multiome, snm3C-seq	Natural	5.75	#N/A	White
35	89+	80-100	M	NIH Neurobiobank	3500	10x multiome, snm3C-seq	Acute Myocardial infarction/ acute renal failure	3.87	I	White
9	89+	80-100	F	NIH Neurobiobank	900	10x multiome, snm3C-seq	Pneumonia	2.92	II	Hispanic
1637	89+	80-100	M	NIH Neurobiobank	1637	confocal fluorescence	Natural	23	#N/A	White
6688	89+	80-100	F	NIH Neurobiobank	6688	confocal fluorescence	Natural	15	IV	White
