## Supplemental Tables S1-S24 for "Epigenetic and 3D genome reprogramming during the aging of human hippocampus": Table_S2.tsv

number	donor	cluster	sex	group
301	hc1134	Astro	M	40-60
62	hc1134	CA1	M	40-60
29	hc1134	CA2-CA3	M	40-60
1	hc1134	Chandelier	M	40-60
94	hc1134	DG	M	40-60
19	hc1134	Endo	M	40-60
29	hc1134	LAMP5	M	40-60
6	hc1134	Macro	M	40-60
267	hc1134	Microglia	M	40-60
9	hc1134	NR2F2	M	40-60
2515	hc1134	Oligo	M	40-60
155	hc1134	OPC	M	40-60
6	hc1134	PVALB	M	40-60
19	hc1134	SST	M	40-60
112	hc1134	SUB	M	40-60
1	hc1134	T-Cell	M	40-60
19	hc1134	VIP	M	40-60
4	hc1134	VLMC	M	40-60
170	hc1153	Astro	F	60-80
1	hc1153	CA1	F	60-80
1	hc1153	CA2-CA3	F	60-80
2	hc1153	Chandelier	F	60-80
22	hc1153	DG	F	60-80
3	hc1153	Endo	F	60-80
20	hc1153	LAMP5	F	60-80
6	hc1153	Macro	F	60-80
89	hc1153	Microglia	F	60-80
9	hc1153	NR2F2	F	60-80
2034	hc1153	Oligo	F	60-80
72	hc1153	OPC	F	60-80
19	hc1153	PVALB	F	60-80
11	hc1153	SST	F	60-80
69	hc1153	SUB	F	60-80
3	hc1153	T-Cell	F	60-80
21	hc1153	VIP	F	60-80
3	hc1153	VLMC	F	60-80
566	hc11	Astro	M	80-100
4	hc11	Chandelier	M	80-100
18	hc11	LAMP5	M	80-100
17	hc11	Macro	M	80-100
443	hc11	Microglia	M	80-100
25	hc11	NR2F2	M	80-100
1518	hc11	Oligo	M	80-100
317	hc11	OPC	M	80-100
11	hc11	PVALB	M	80-100
56	hc11	SST	M	80-100
14	hc11	SUB	M	80-100
8	hc11	T-Cell	M	80-100
146	hc11	VIP	M	80-100
14	hc1203	Astro	F	60-80
2	hc1203	CA1	F	60-80
4	hc1203	Chandelier	F	60-80
3	hc1203	Endo	F	60-80
28	hc1203	LAMP5	F	60-80
6	hc1203	Macro	F	60-80
95	hc1203	Microglia	F	60-80
11	hc1203	NR2F2	F	60-80
4402	hc1203	Oligo	F	60-80
17	hc1203	OPC	F	60-80
96	hc1203	PVALB	F	60-80
35	hc1203	SST	F	60-80
719	hc1203	SUB	F	60-80
6	hc1203	T-Cell	F	60-80
38	hc1203	VIP	F	60-80
6	hc1203	VLMC	F	60-80
47	hc1216	Astro	F	60-80
29	hc1216	CA1	F	60-80
2	hc1216	CA2-CA3	F	60-80
11	hc1216	Chandelier	F	60-80
74	hc1216	DG	F	60-80
7	hc1216	Endo	F	60-80
37	hc1216	LAMP5	F	60-80
50	hc1216	Macro	F	60-80
292	hc1216	Microglia	F	60-80
63	hc1216	NR2F2	F	60-80
5599	hc1216	Oligo	F	60-80
249	hc1216	OPC	F	60-80
106	hc1216	PVALB	F	60-80
129	hc1216	SST	F	60-80
1895	hc1216	SUB	F	60-80
5	hc1216	T-Cell	F	60-80
69	hc1216	VIP	F	60-80
9	hc1216	VLMC	F	60-80
372	hc1265	Astro	F	60-80
23	hc1265	CA1	F	60-80
5	hc1265	CA2-CA3	F	60-80
2	hc1265	Chandelier	F	60-80
37	hc1265	DG	F	60-80
14	hc1265	Endo	F	60-80
8	hc1265	LAMP5	F	60-80
20	hc1265	Macro	F	60-80
722	hc1265	Microglia	F	60-80
10	hc1265	NR2F2	F	60-80
7606	hc1265	Oligo	F	60-80
216	hc1265	OPC	F	60-80
1	hc1265	PVALB	F	60-80
9	hc1265	SST	F	60-80
32	hc1265	SUB	F	60-80
16	hc1265	T-Cell	F	60-80
13	hc1265	VIP	F	60-80
9	hc1265	VLMC	F	60-80
368	hc1271	Astro	M	60-80
1	hc1271	DG	M	60-80
2	hc1271	Endo	M	60-80
22	hc1271	Macro	M	60-80
213	hc1271	Microglia	M	60-80
8054	hc1271	Oligo	M	60-80
208	hc1271	OPC	M	60-80
1	hc1271	SST	M	60-80
6	hc1271	SUB	M	60-80
11	hc1271	T-Cell	M	60-80
6	hc1271	VLMC	M	60-80
208	hc12	Astro	M	80-100
5	hc12	Chandelier	M	80-100
2	hc12	LAMP5	M	80-100
10	hc12	Macro	M	80-100
215	hc12	Microglia	M	80-100
2	hc12	NR2F2	M	80-100
6239	hc12	Oligo	M	80-100
268	hc12	OPC	M	80-100
10	hc12	SST	M	80-100
6	hc12	T-Cell	M	80-100
12	hc12	VIP	M	80-100
3	hc12	VLMC	M	80-100
1763	hc13344	Astro	F	20-40
60	hc13344	Chandelier	F	20-40
71	hc13344	Endo	F	20-40
58	hc13344	LAMP5	F	20-40
30	hc13344	Macro	F	20-40
532	hc13344	Microglia	F	20-40
47	hc13344	NR2F2	F	20-40
2753	hc13344	Oligo	F	20-40
730	hc13344	OPC	F	20-40
111	hc13344	PVALB	F	20-40
157	hc13344	SST	F	20-40
2091	hc13344	SUB	F	20-40
13	hc13344	T-Cell	F	20-40
153	hc13344	VIP	F	20-40
27	hc13344	VLMC	F	20-40
1838	hc13394	Astro	F	60-80
222	hc13394	CA1	F	60-80
130	hc13394	CA2-CA3	F	60-80
1	hc13394	Chandelier	F	60-80
343	hc13394	DG	F	60-80
16	hc13394	Endo	F	60-80
31	hc13394	LAMP5	F	60-80
13	hc13394	Macro	F	60-80
556	hc13394	Microglia	F	60-80
43	hc13394	NR2F2	F	60-80
6673	hc13394	Oligo	F	60-80
618	hc13394	OPC	F	60-80
11	hc13394	PVALB	F	60-80
23	hc13394	SST	F	60-80
10	hc13394	SUB	F	60-80
22	hc13394	T-Cell	F	60-80
32	hc13394	VIP	F	60-80
25	hc13394	VLMC	F	60-80
1672	hc13414	Astro	M	40-60
429	hc13414	CA1	M	40-60
116	hc13414	CA2-CA3	M	40-60
1	hc13414	Chandelier	M	40-60
397	hc13414	DG	M	40-60
48	hc13414	Endo	M	40-60
53	hc13414	LAMP5	M	40-60
13	hc13414	Macro	M	40-60
342	hc13414	Microglia	M	40-60
18	hc13414	NR2F2	M	40-60
7054	hc13414	Oligo	M	40-60
498	hc13414	OPC	M	40-60
24	hc13414	PVALB	M	40-60
35	hc13414	SST	M	40-60
2	hc13414	SUB	M	40-60
23	hc13414	T-Cell	M	40-60
35	hc13414	VIP	M	40-60
12	hc13414	VLMC	M	40-60
1366	hc1745	Astro	F	40-60
81	hc1745	CA1	F	40-60
15	hc1745	CA2-CA3	F	40-60
8	hc1745	Chandelier	F	40-60
246	hc1745	DG	F	40-60
27	hc1745	Endo	F	40-60
56	hc1745	LAMP5	F	40-60
10	hc1745	Macro	F	40-60
420	hc1745	Microglia	F	40-60
13	hc1745	NR2F2	F	40-60
3410	hc1745	Oligo	F	40-60
378	hc1745	OPC	F	40-60
39	hc1745	PVALB	F	40-60
33	hc1745	SST	F	40-60
154	hc1745	SUB	F	40-60
8	hc1745	T-Cell	F	40-60
61	hc1745	VIP	F	40-60
17	hc1745	VLMC	F	40-60
38	hc19	Astro	F	80-100
90	hc19	Chandelier	F	80-100
1	hc19	Endo	F	80-100
78	hc19	LAMP5	F	80-100
39	hc19	Macro	F	80-100
151	hc19	Microglia	F	80-100
164	hc19	NR2F2	F	80-100
4443	hc19	Oligo	F	80-100
342	hc19	OPC	F	80-100
100	hc19	PVALB	F	80-100
405	hc19	SST	F	80-100
616	hc19	SUB	F	80-100
9	hc19	T-Cell	F	80-100
444	hc19	VIP	F	80-100
14	hc19	VLMC	F	80-100
735	hc212191	Astro	F	80-100
1	hc212191	Chandelier	F	80-100
8	hc212191	Endo	F	80-100
14	hc212191	LAMP5	F	80-100
8	hc212191	Macro	F	80-100
163	hc212191	Microglia	F	80-100
3	hc212191	NR2F2	F	80-100
5443	hc212191	Oligo	F	80-100
26	hc212191	OPC	F	80-100
38	hc212191	PVALB	F	80-100
22	hc212191	SST	F	80-100
494	hc212191	SUB	F	80-100
4	hc212191	T-Cell	F	80-100
9	hc212191	VIP	F	80-100
3	hc212191	VLMC	F	80-100
44	hc26	Astro	M	80-100
1	hc26	Endo	M	80-100
31	hc26	Macro	M	80-100
533	hc26	Microglia	M	80-100
10403	hc26	Oligo	M	80-100
65	hc26	OPC	M	80-100
21	hc26	T-Cell	M	80-100
4	hc26	VLMC	M	80-100
1160	hc29	Astro	M	20-40
5	hc29	Macro	M	20-40
632	hc29	Microglia	M	20-40
3	hc29	NR2F2	M	20-40
1097	hc29	Oligo	M	20-40
507	hc29	OPC	M	20-40
1	hc29	PVALB	M	20-40
89	hc29	SST	M	20-40
5	hc29	T-Cell	M	20-40
27	hc29	VIP	M	20-40
2	hc29	VLMC	M	20-40
48	hc35	Astro	M	80-100
1	hc35	Chandelier	M	80-100
4	hc35	LAMP5	M	80-100
20	hc35	Macro	M	80-100
208	hc35	Microglia	M	80-100
5	hc35	NR2F2	M	80-100
7849	hc35	Oligo	M	80-100
195	hc35	OPC	M	80-100
12	hc35	SST	M	80-100
13	hc35	SUB	M	80-100
23	hc35	VIP	M	80-100
10	hc35	VLMC	M	80-100
404	hc40	Astro	F	80-100
1	hc40	CA1	F	80-100
17	hc40	Chandelier	F	80-100
1	hc40	Endo	F	80-100
29	hc40	LAMP5	F	80-100
11	hc40	Macro	F	80-100
320	hc40	Microglia	F	80-100
10	hc40	NR2F2	F	80-100
6041	hc40	Oligo	F	80-100
395	hc40	OPC	F	80-100
116	hc40	PVALB	F	80-100
67	hc40	SST	F	80-100
567	hc40	SUB	F	80-100
2	hc40	T-Cell	F	80-100
49	hc40	VIP	F	80-100
3	hc40	VLMC	F	80-100
78	hc46426	Astro	M	60-80
24	hc46426	CA1	M	60-80
7	hc46426	CA2-CA3	M	60-80
6	hc46426	Chandelier	M	60-80
48	hc46426	DG	M	60-80
1	hc46426	Endo	M	60-80
19	hc46426	LAMP5	M	60-80
10	hc46426	Macro	M	60-80
314	hc46426	Microglia	M	60-80
8	hc46426	NR2F2	M	60-80
6789	hc46426	Oligo	M	60-80
118	hc46426	OPC	M	60-80
13	hc46426	PVALB	M	60-80
6	hc46426	SST	M	60-80
19	hc46426	SUB	M	60-80
1	hc46426	T-Cell	M	60-80
12	hc46426	VIP	M	60-80
614	hc4781	Astro	M	40-60
18	hc4781	CA1	M	40-60
4	hc4781	CA2-CA3	M	40-60
6	hc4781	Chandelier	M	40-60
6	hc4781	DG	M	40-60
32	hc4781	Endo	M	40-60
24	hc4781	LAMP5	M	40-60
7	hc4781	Macro	M	40-60
310	hc4781	Microglia	M	40-60
19	hc4781	NR2F2	M	40-60
5158	hc4781	Oligo	M	40-60
246	hc4781	OPC	M	40-60
22	hc4781	PVALB	M	40-60
35	hc4781	SST	M	40-60
155	hc4781	SUB	M	40-60
1	hc4781	T-Cell	M	40-60
31	hc4781	VIP	M	40-60
14	hc4781	VLMC	M	40-60
803	hc5021	Astro	F	40-60
94	hc5021	CA1	F	40-60
14	hc5021	CA2-CA3	F	40-60
3	hc5021	Chandelier	F	40-60
4	hc5021	DG	F	40-60
8	hc5021	Endo	F	40-60
10	hc5021	LAMP5	F	40-60
1	hc5021	Macro	F	40-60
206	hc5021	Microglia	F	40-60
4	hc5021	NR2F2	F	40-60
3300	hc5021	Oligo	F	40-60
363	hc5021	OPC	F	40-60
36	hc5021	PVALB	F	40-60
27	hc5021	SST	F	40-60
310	hc5021	SUB	F	40-60
1	hc5021	T-Cell	F	40-60
8	hc5021	VIP	F	40-60
6	hc5021	VLMC	F	40-60
714	hc5087	Astro	M	40-60
3	hc5087	CA1	M	40-60
1	hc5087	Chandelier	M	40-60
19	hc5087	DG	M	40-60
47	hc5087	Endo	M	40-60
5	hc5087	LAMP5	M	40-60
38	hc5087	Macro	M	40-60
390	hc5087	Microglia	M	40-60
6	hc5087	NR2F2	M	40-60
5217	hc5087	Oligo	M	40-60
446	hc5087	OPC	M	40-60
9	hc5087	PVALB	M	40-60
1	hc5087	SST	M	40-60
22	hc5087	SUB	M	40-60
19	hc5087	T-Cell	M	40-60
1	hc5087	VIP	M	40-60
26	hc5087	VLMC	M	40-60
1517	hc5551	Astro	M	40-60
74	hc5551	CA1	M	40-60
7	hc5551	CA2-CA3	M	40-60
4	hc5551	Chandelier	M	40-60
179	hc5551	DG	M	40-60
51	hc5551	Endo	M	40-60
36	hc5551	LAMP5	M	40-60
24	hc5551	Macro	M	40-60
608	hc5551	Microglia	M	40-60
136	hc5551	NR2F2	M	40-60
8119	hc5551	Oligo	M	40-60
670	hc5551	OPC	M	40-60
18	hc5551	PVALB	M	40-60
16	hc5551	SST	M	40-60
101	hc5551	SUB	M	40-60
8	hc5551	T-Cell	M	40-60
35	hc5551	VIP	M	40-60
63	hc5551	VLMC	M	40-60
1700	hc5579	Astro	F	20-40
32	hc5579	CA1	F	20-40
1	hc5579	CA2-CA3	F	20-40
18	hc5579	Chandelier	F	20-40
12	hc5579	DG	F	20-40
39	hc5579	Endo	F	20-40
105	hc5579	LAMP5	F	20-40
16	hc5579	Macro	F	20-40
442	hc5579	Microglia	F	20-40
13	hc5579	NR2F2	F	20-40
5043	hc5579	Oligo	F	20-40
824	hc5579	OPC	F	20-40
138	hc5579	PVALB	F	20-40
246	hc5579	SST	F	20-40
983	hc5579	SUB	F	20-40
13	hc5579	T-Cell	F	20-40
15	hc5579	VIP	F	20-40
33	hc5579	VLMC	F	20-40
577	hc5610	Astro	F	40-60
4	hc5610	CA1	F	40-60
1	hc5610	CA2-CA3	F	40-60
2	hc5610	Chandelier	F	40-60
33	hc5610	DG	F	40-60
41	hc5610	Endo	F	40-60
15	hc5610	LAMP5	F	40-60
16	hc5610	Macro	F	40-60
77	hc5610	Microglia	F	40-60
20	hc5610	NR2F2	F	40-60
3248	hc5610	Oligo	F	40-60
142	hc5610	OPC	F	40-60
1	hc5610	PVALB	F	40-60
22	hc5610	SST	F	40-60
137	hc5610	SUB	F	40-60
12	hc5610	T-Cell	F	40-60
24	hc5610	VIP	F	40-60
23	hc5610	VLMC	F	40-60
1544	hc5614	Astro	M	20-40
2	hc5614	CA1	M	20-40
3	hc5614	Chandelier	M	20-40
18	hc5614	DG	M	20-40
63	hc5614	Endo	M	20-40
17	hc5614	LAMP5	M	20-40
108	hc5614	Macro	M	20-40
518	hc5614	Microglia	M	20-40
7	hc5614	NR2F2	M	20-40
4159	hc5614	Oligo	M	20-40
719	hc5614	OPC	M	20-40
5	hc5614	PVALB	M	20-40
16	hc5614	SST	M	20-40
22	hc5614	SUB	M	20-40
45	hc5614	T-Cell	M	20-40
22	hc5614	VIP	M	20-40
881	hc5614	VLMC	M	20-40
1422	hc6021	Astro	F	40-60
7	hc6021	CA1	F	40-60
2	hc6021	CA2-CA3	F	40-60
5	hc6021	Chandelier	F	40-60
2	hc6021	DG	F	40-60
18	hc6021	Endo	F	40-60
35	hc6021	LAMP5	F	40-60
57	hc6021	Macro	F	40-60
610	hc6021	Microglia	F	40-60
11	hc6021	NR2F2	F	40-60
7596	hc6021	Oligo	F	40-60
827	hc6021	OPC	F	40-60
21	hc6021	PVALB	F	40-60
15	hc6021	SST	F	40-60
30	hc6021	SUB	F	40-60
39	hc6021	T-Cell	F	40-60
30	hc6021	VIP	F	40-60
18	hc6021	VLMC	F	40-60
451	hc6052	Astro	M	20-40
37	hc6052	CA1	M	20-40
8	hc6052	CA2-CA3	M	20-40
6	hc6052	Chandelier	M	20-40
147	hc6052	DG	M	20-40
28	hc6052	Endo	M	20-40
12	hc6052	LAMP5	M	20-40
7	hc6052	Macro	M	20-40
272	hc6052	Microglia	M	20-40
9	hc6052	NR2F2	M	20-40
2682	hc6052	Oligo	M	20-40
225	hc6052	OPC	M	20-40
6	hc6052	PVALB	M	20-40
12	hc6052	SST	M	20-40
72	hc6052	SUB	M	20-40
7	hc6052	T-Cell	M	20-40
7	hc6052	VIP	M	20-40
24	hc6052	VLMC	M	20-40
289	hc69984	Astro	M	60-80
4	hc69984	CA1	M	60-80
1	hc69984	Chandelier	M	60-80
5	hc69984	DG	M	60-80
1	hc69984	Endo	M	60-80
6	hc69984	LAMP5	M	60-80
4	hc69984	Macro	M	60-80
92	hc69984	Microglia	M	60-80
7	hc69984	NR2F2	M	60-80
4364	hc69984	Oligo	M	60-80
65	hc69984	OPC	M	60-80
6	hc69984	PVALB	M	60-80
4	hc69984	SST	M	60-80
9	hc69984	SUB	M	60-80
7	hc69984	T-Cell	M	60-80
4	hc69984	VIP	M	60-80
7	hc69984	VLMC	M	60-80
1106	hc73787	Astro	M	60-80
14	hc73787	CA1	M	60-80
4	hc73787	CA2-CA3	M	60-80
4	hc73787	Chandelier	M	60-80
120	hc73787	DG	M	60-80
7	hc73787	Endo	M	60-80
35	hc73787	LAMP5	M	60-80
18	hc73787	Macro	M	60-80
383	hc73787	Microglia	M	60-80
20	hc73787	NR2F2	M	60-80
10291	hc73787	Oligo	M	60-80
495	hc73787	OPC	M	60-80
7	hc73787	PVALB	M	60-80
13	hc73787	SST	M	60-80
105	hc73787	SUB	M	60-80
14	hc73787	T-Cell	M	60-80
39	hc73787	VIP	M	60-80
8	hc73787	VLMC	M	60-80
123	hc73	Astro	M	80-100
103	hc73	Chandelier	M	80-100
7	hc73	Endo	M	80-100
303	hc73	LAMP5	M	80-100
22	hc73	Macro	M	80-100
423	hc73	Microglia	M	80-100
350	hc73	NR2F2	M	80-100
1824	hc73	Oligo	M	80-100
522	hc73	OPC	M	80-100
518	hc73	PVALB	M	80-100
689	hc73	SST	M	80-100
2026	hc73	SUB	M	80-100
8	hc73	T-Cell	M	80-100
716	hc73	VIP	M	80-100
16	hc73	VLMC	M	80-100
802	hc76	Astro	F	20-40
2	hc76	Endo	F	20-40
2	hc76	LAMP5	F	20-40
11	hc76	Macro	F	20-40
392	hc76	Microglia	F	20-40
3026	hc76	Oligo	F	20-40
342	hc76	OPC	F	20-40
1	hc76	SST	F	20-40
1	hc76	SUB	F	20-40
8	hc76	T-Cell	F	20-40
4	hc76	VIP	F	20-40
1	hc76	VLMC	F	20-40
463	hc77	Astro	M	20-40
1	hc77	Macro	M	20-40
316	hc77	Microglia	M	20-40
38	hc77	NR2F2	M	20-40
2752	hc77	Oligo	M	20-40
203	hc77	OPC	M	20-40
5	hc77	SUB	M	20-40
1	hc77	VLMC	M	20-40
992	hc78	Astro	M	20-40
69	hc78	Chandelier	M	20-40
1	hc78	DG	M	20-40
1	hc78	Endo	M	20-40
103	hc78	LAMP5	M	20-40
5	hc78	Macro	M	20-40
671	hc78	Microglia	M	20-40
43	hc78	NR2F2	M	20-40
2871	hc78	Oligo	M	20-40
634	hc78	OPC	M	20-40
98	hc78	PVALB	M	20-40
76	hc78	SST	M	20-40
1061	hc78	SUB	M	20-40
2	hc78	T-Cell	M	20-40
208	hc78	VIP	M	20-40
7	hc78	VLMC	M	20-40
426	hc81	Astro	F	40-60
23	hc81	CA1	F	40-60
5	hc81	CA2-CA3	F	40-60
1	hc81	Chandelier	F	40-60
3	hc81	Endo	F	40-60
122	hc81	LAMP5	F	40-60
17	hc81	Macro	F	40-60
157	hc81	Microglia	F	40-60
57	hc81	NR2F2	F	40-60
2447	hc81	Oligo	F	40-60
291	hc81	OPC	F	40-60
2	hc81	PVALB	F	40-60
9	hc81	SST	F	40-60
2	hc81	SUB	F	40-60
42	hc81	T-Cell	F	40-60
24	hc81	VIP	F	40-60
40	hc81	VLMC	F	40-60
529	hc8	Astro	M	60-80
139	hc8	Chandelier	M	60-80
2	hc8	Endo	M	60-80
63	hc8	LAMP5	M	60-80
27	hc8	Macro	M	60-80
408	hc8	Microglia	M	60-80
165	hc8	NR2F2	M	60-80
5810	hc8	Oligo	M	60-80
910	hc8	OPC	M	60-80
216	hc8	PVALB	M	60-80
1072	hc8	SST	M	60-80
19	hc8	SUB	M	60-80
3	hc8	T-Cell	M	60-80
886	hc8	VIP	M	60-80
17	hc8	VLMC	M	60-80
1058	hc935	Astro	F	20-40
282	hc935	CA1	F	20-40
63	hc935	CA2-CA3	F	20-40
13	hc935	Chandelier	F	20-40
379	hc935	DG	F	20-40
24	hc935	Endo	F	20-40
50	hc935	LAMP5	F	20-40
7	hc935	Macro	F	20-40
497	hc935	Microglia	F	20-40
23	hc935	NR2F2	F	20-40
5074	hc935	Oligo	F	20-40
459	hc935	OPC	F	20-40
35	hc935	PVALB	F	20-40
37	hc935	SST	F	20-40
184	hc935	SUB	F	20-40
4	hc935	T-Cell	F	20-40
40	hc935	VIP	F	20-40
8	hc935	VLMC	F	20-40
749	hc937	Astro	F	20-40
28	hc937	CA1	F	20-40
1	hc937	CA2-CA3	F	20-40
3	hc937	Chandelier	F	20-40
30	hc937	DG	F	20-40
41	hc937	Endo	F	20-40
34	hc937	LAMP5	F	20-40
5	hc937	Macro	F	20-40
308	hc937	Microglia	F	20-40
9	hc937	NR2F2	F	20-40
8245	hc937	Oligo	F	20-40
341	hc937	OPC	F	20-40
17	hc937	PVALB	F	20-40
27	hc937	SST	F	20-40
147	hc937	SUB	F	20-40
5	hc937	T-Cell	F	20-40
19	hc937	VIP	F	20-40
14	hc937	VLMC	F	20-40
36	hc98	Astro	F	80-100
4	hc98	CA1	F	80-100
3	hc98	Chandelier	F	80-100
4	hc98	Endo	F	80-100
27	hc98	LAMP5	F	80-100
50	hc98	Macro	F	80-100
1237	hc98	Microglia	F	80-100
14	hc98	NR2F2	F	80-100
8476	hc98	Oligo	F	80-100
309	hc98	OPC	F	80-100
29	hc98	PVALB	F	80-100
27	hc98	SST	F	80-100
3	hc98	SUB	F	80-100
21	hc98	T-Cell	F	80-100
32	hc98	VIP	F	80-100
21	hc98	VLMC	F	80-100
372	hc9	Astro	F	80-100
5	hc9	Chandelier	F	80-100
33	hc9	LAMP5	F	80-100
36	hc9	Macro	F	80-100
401	hc9	Microglia	F	80-100
15	hc9	NR2F2	F	80-100
6064	hc9	Oligo	F	80-100
377	hc9	OPC	F	80-100
8	hc9	SST	F	80-100
41	hc9	SUB	F	80-100
7	hc9	T-Cell	F	80-100
27	hc9	VIP	F	80-100
1	hc9	VLMC	F	80-100
