## Supplemental Tables S1-S24 for "Epigenetic and 3D genome reprogramming during the aging of human hippocampus": Table_S3.tsv

donor	age	sex	group	cluster	number
5276	22	M	20-40	Astro1	16
5276	22	M	20-40	Astro2	92
5276	22	M	20-40	CA	5
5276	22	M	20-40	DG	0
5276	22	M	20-40	Endo	4
5276	22	M	20-40	Micro1	79
5276	22	M	20-40	Micro2	17
5276	22	M	20-40	NR2F2-LAMP5	4
5276	22	M	20-40	OPC	45
5276	22	M	20-40	Oligo	366
5276	22	M	20-40	PVALB	1
5276	22	M	20-40	SST	5
5276	22	M	20-40	SUB	21
5276	22	M	20-40	VIP	7
5276	22	M	20-40	VLMC	6
13414	41	M	40-60	Astro1	48
13414	41	M	40-60	Astro2	62
13414	41	M	40-60	CA	2
13414	41	M	40-60	DG	9
13414	41	M	40-60	Endo	5
13414	41	M	40-60	Micro1	70
13414	41	M	40-60	Micro2	23
13414	41	M	40-60	NR2F2-LAMP5	2
13414	41	M	40-60	OPC	26
13414	41	M	40-60	Oligo	326
13414	41	M	40-60	PVALB	0
13414	41	M	40-60	SST	0
13414	41	M	40-60	SUB	0
13414	41	M	40-60	VIP	4
13414	41	M	40-60	VLMC	4
11	86	M	80-100	Astro1	35
11	86	M	80-100	Astro2	49
11	86	M	80-100	CA	5
11	86	M	80-100	DG	0
11	86	M	80-100	Endo	3
11	86	M	80-100	Micro1	0
11	86	M	80-100	Micro2	95
11	86	M	80-100	NR2F2-LAMP5	4
11	86	M	80-100	OPC	29
11	86	M	80-100	Oligo	327
11	86	M	80-100	PVALB	2
11	86	M	80-100	SST	1
11	86	M	80-100	SUB	10
11	86	M	80-100	VIP	11
11	86	M	80-100	VLMC	3
1153	75	F	60-80	Astro1	6
1153	75	F	60-80	Astro2	30
1153	75	F	60-80	CA	3
1153	75	F	60-80	DG	0
1153	75	F	60-80	Endo	0
1153	75	F	60-80	Micro1	32
1153	75	F	60-80	Micro2	18
1153	75	F	60-80	NR2F2-LAMP5	3
1153	75	F	60-80	OPC	11
1153	75	F	60-80	Oligo	492
1153	75	F	60-80	PVALB	5
1153	75	F	60-80	SST	1
1153	75	F	60-80	SUB	5
1153	75	F	60-80	VIP	6
1153	75	F	60-80	VLMC	0
12	83	M	80-100	Astro1	62
12	83	M	80-100	Astro2	32
12	83	M	80-100	CA	0
12	83	M	80-100	DG	23
12	83	M	80-100	Endo	4
12	83	M	80-100	Micro1	0
12	83	M	80-100	Micro2	99
12	83	M	80-100	NR2F2-LAMP5	6
12	83	M	80-100	OPC	28
12	83	M	80-100	Oligo	245
12	83	M	80-100	PVALB	0
12	83	M	80-100	SST	0
12	83	M	80-100	SUB	0
12	83	M	80-100	VIP	3
12	83	M	80-100	VLMC	3
1271	71	M	60-80	Astro1	7
1271	71	M	60-80	Astro2	49
1271	71	M	60-80	CA	2
1271	71	M	60-80	DG	3
1271	71	M	60-80	Endo	1
1271	71	M	60-80	Micro1	21
1271	71	M	60-80	Micro2	64
1271	71	M	60-80	NR2F2-LAMP5	6
1271	71	M	60-80	OPC	19
1271	71	M	60-80	Oligo	398
1271	71	M	60-80	PVALB	4
1271	71	M	60-80	SST	5
1271	71	M	60-80	SUB	16
1271	71	M	60-80	VIP	12
1271	71	M	60-80	VLMC	6
19	87	F	80-100	Astro1	1
19	87	F	80-100	Astro2	3
19	87	F	80-100	CA	0
19	87	F	80-100	DG	0
19	87	F	80-100	Endo	2
19	87	F	80-100	Micro1	1
19	87	F	80-100	Micro2	17
19	87	F	80-100	NR2F2-LAMP5	5
19	87	F	80-100	OPC	13
19	87	F	80-100	Oligo	446
19	87	F	80-100	PVALB	11
19	87	F	80-100	SST	15
19	87	F	80-100	SUB	32
19	87	F	80-100	VIP	11
19	87	F	80-100	VLMC	2
26	89+	M	80-100	Astro1	7
26	89+	M	80-100	Astro2	36
26	89+	M	80-100	CA	6
26	89+	M	80-100	DG	0
26	89+	M	80-100	Endo	0
26	89+	M	80-100	Micro1	0
26	89+	M	80-100	Micro2	66
26	89+	M	80-100	NR2F2-LAMP5	0
26	89+	M	80-100	OPC	8
26	89+	M	80-100	Oligo	430
26	89+	M	80-100	PVALB	0
26	89+	M	80-100	SST	0
26	89+	M	80-100	SUB	0
26	89+	M	80-100	VIP	1
26	89+	M	80-100	VLMC	0
29	28	M	20-40	Astro1	84
29	28	M	20-40	Astro2	2
29	28	M	20-40	CA	0
29	28	M	20-40	DG	0
29	28	M	20-40	Endo	4
29	28	M	20-40	Micro1	78
29	28	M	20-40	Micro2	10
29	28	M	20-40	NR2F2-LAMP5	0
29	28	M	20-40	OPC	46
29	28	M	20-40	Oligo	321
29	28	M	20-40	PVALB	3
29	28	M	20-40	SST	7
29	28	M	20-40	SUB	9
29	28	M	20-40	VIP	8
29	28	M	20-40	VLMC	1
35	89+	M	80-100	Astro1	50
35	89+	M	80-100	Astro2	7
35	89+	M	80-100	CA	0
35	89+	M	80-100	DG	0
35	89+	M	80-100	Endo	2
35	89+	M	80-100	Micro1	2
35	89+	M	80-100	Micro2	19
35	89+	M	80-100	NR2F2-LAMP5	17
35	89+	M	80-100	OPC	13
35	89+	M	80-100	Oligo	100
35	89+	M	80-100	PVALB	24
35	89+	M	80-100	SST	24
35	89+	M	80-100	SUB	194
35	89+	M	80-100	VIP	26
35	89+	M	80-100	VLMC	4
40	89+	F	80-100	Astro1	7
40	89+	F	80-100	Astro2	9
40	89+	F	80-100	CA	0
40	89+	F	80-100	DG	0
40	89+	F	80-100	Endo	0
40	89+	F	80-100	Micro1	6
40	89+	F	80-100	Micro2	26
40	89+	F	80-100	NR2F2-LAMP5	3
40	89+	F	80-100	OPC	16
40	89+	F	80-100	Oligo	557
40	89+	F	80-100	PVALB	0
40	89+	F	80-100	SST	1
40	89+	F	80-100	SUB	6
40	89+	F	80-100	VIP	2
40	89+	F	80-100	VLMC	0
73	86	M	80-100	Astro1	71
73	86	M	80-100	Astro2	3
73	86	M	80-100	CA	0
73	86	M	80-100	DG	0
73	86	M	80-100	Endo	2
73	86	M	80-100	Micro1	3
73	86	M	80-100	Micro2	50
73	86	M	80-100	NR2F2-LAMP5	21
73	86	M	80-100	OPC	38
73	86	M	80-100	Oligo	154
73	86	M	80-100	PVALB	26
73	86	M	80-100	SST	29
73	86	M	80-100	SUB	131
73	86	M	80-100	VIP	36
73	86	M	80-100	VLMC	3
76	26	F	20-40	Astro1	93
76	26	F	20-40	Astro2	30
76	26	F	20-40	CA	1
76	26	F	20-40	DG	8
76	26	F	20-40	Endo	2
76	26	F	20-40	Micro1	76
76	26	F	20-40	Micro2	9
76	26	F	20-40	NR2F2-LAMP5	2
76	26	F	20-40	OPC	53
76	26	F	20-40	Oligo	425
76	26	F	20-40	PVALB	0
76	26	F	20-40	SST	0
76	26	F	20-40	SUB	0
76	26	F	20-40	VIP	2
76	26	F	20-40	VLMC	5
78	20	M	20-40	Astro1	56
78	20	M	20-40	Astro2	0
78	20	M	20-40	CA	0
78	20	M	20-40	DG	0
78	20	M	20-40	Endo	0
78	20	M	20-40	Micro1	50
78	20	M	20-40	Micro2	4
78	20	M	20-40	NR2F2-LAMP5	3
78	20	M	20-40	OPC	35
78	20	M	20-40	Oligo	164
78	20	M	20-40	PVALB	2
78	20	M	20-40	SST	3
78	20	M	20-40	SUB	55
78	20	M	20-40	VIP	8
78	20	M	20-40	VLMC	2
8	69	M	60-80	Astro1	56
8	69	M	60-80	Astro2	9
8	69	M	60-80	CA	1
8	69	M	60-80	DG	0
8	69	M	60-80	Endo	4
8	69	M	60-80	Micro1	26
8	69	M	60-80	Micro2	6
8	69	M	60-80	NR2F2-LAMP5	5
8	69	M	60-80	OPC	21
8	69	M	60-80	Oligo	209
8	69	M	60-80	PVALB	28
8	69	M	60-80	SST	8
8	69	M	60-80	SUB	101
8	69	M	60-80	VIP	11
8	69	M	60-80	VLMC	3
81	48	F	40-60	Astro1	49
81	48	F	40-60	Astro2	74
81	48	F	40-60	CA	4
81	48	F	40-60	DG	0
81	48	F	40-60	Endo	1
81	48	F	40-60	Micro1	76
81	48	F	40-60	Micro2	17
81	48	F	40-60	NR2F2-LAMP5	2
81	48	F	40-60	OPC	43
81	48	F	40-60	Oligo	282
81	48	F	40-60	PVALB	0
81	48	F	40-60	SST	4
81	48	F	40-60	SUB	2
81	48	F	40-60	VIP	5
81	48	F	40-60	VLMC	3
9	89+	F	80-100	Astro1	18
9	89+	F	80-100	Astro2	36
9	89+	F	80-100	CA	1
9	89+	F	80-100	DG	41
9	89+	F	80-100	Endo	0
9	89+	F	80-100	Micro1	0
9	89+	F	80-100	Micro2	64
9	89+	F	80-100	NR2F2-LAMP5	5
9	89+	F	80-100	OPC	18
9	89+	F	80-100	Oligo	291
9	89+	F	80-100	PVALB	3
9	89+	F	80-100	SST	1
9	89+	F	80-100	SUB	26
9	89+	F	80-100	VIP	4
9	89+	F	80-100	VLMC	5
98	82	F	80-100	Astro1	26
98	82	F	80-100	Astro2	5
98	82	F	80-100	CA	30
98	82	F	80-100	DG	0
98	82	F	80-100	Endo	1
98	82	F	80-100	Micro1	0
98	82	F	80-100	Micro2	89
98	82	F	80-100	NR2F2-LAMP5	4
98	82	F	80-100	OPC	31
98	82	F	80-100	Oligo	324
98	82	F	80-100	PVALB	0
98	82	F	80-100	SST	0
98	82	F	80-100	SUB	4
98	82	F	80-100	VIP	3
98	82	F	80-100	VLMC	4
46426	68	M	60-80	Astro1	19
46426	68	M	60-80	Astro2	15
46426	68	M	60-80	CA	0
46426	68	M	60-80	DG	0
46426	68	M	60-80	Endo	1
46426	68	M	60-80	Micro1	10
46426	68	M	60-80	Micro2	79
46426	68	M	60-80	NR2F2-LAMP5	1
46426	68	M	60-80	OPC	36
46426	68	M	60-80	Oligo	467
46426	68	M	60-80	PVALB	0
46426	68	M	60-80	SST	0
46426	68	M	60-80	SUB	0
46426	68	M	60-80	VIP	4
46426	68	M	60-80	VLMC	3
1203	75	F	60-80	Astro1	8
1203	75	F	60-80	Astro2	5
1203	75	F	60-80	CA	0
1203	75	F	60-80	DG	0
1203	75	F	60-80	Endo	0
1203	75	F	60-80	Micro1	14
1203	75	F	60-80	Micro2	16
1203	75	F	60-80	NR2F2-LAMP5	7
1203	75	F	60-80	OPC	16
1203	75	F	60-80	Oligo	406
1203	75	F	60-80	PVALB	6
1203	75	F	60-80	SST	11
1203	75	F	60-80	SUB	69
1203	75	F	60-80	VIP	8
1203	75	F	60-80	VLMC	8
1216	79	F	60-80	Astro1	23
1216	79	F	60-80	Astro2	6
1216	79	F	60-80	CA	4
1216	79	F	60-80	DG	8
1216	79	F	60-80	Endo	1
1216	79	F	60-80	Micro1	1
1216	79	F	60-80	Micro2	41
1216	79	F	60-80	NR2F2-LAMP5	17
1216	79	F	60-80	OPC	28
1216	79	F	60-80	Oligo	242
1216	79	F	60-80	PVALB	26
1216	79	F	60-80	SST	29
1216	79	F	60-80	SUB	213
1216	79	F	60-80	VIP	45
1216	79	F	60-80	VLMC	6
1265	69	F	60-80	Astro1	8
1265	69	F	60-80	Astro2	21
1265	69	F	60-80	CA	1
1265	69	F	60-80	DG	3
1265	69	F	60-80	Endo	0
1265	69	F	60-80	Micro1	60
1265	69	F	60-80	Micro2	11
1265	69	F	60-80	NR2F2-LAMP5	5
1265	69	F	60-80	OPC	17
1265	69	F	60-80	Oligo	431
1265	69	F	60-80	PVALB	0
1265	69	F	60-80	SST	1
1265	69	F	60-80	SUB	1
1265	69	F	60-80	VIP	0
1265	69	F	60-80	VLMC	5
1134	41	M	40-60	Astro1	38
1134	41	M	40-60	Astro2	29
1134	41	M	40-60	CA	17
1134	41	M	40-60	DG	13
1134	41	M	40-60	Endo	2
1134	41	M	40-60	Micro1	43
1134	41	M	40-60	Micro2	11
1134	41	M	40-60	NR2F2-LAMP5	5
1134	41	M	40-60	OPC	31
1134	41	M	40-60	Oligo	301
1134	41	M	40-60	PVALB	1
1134	41	M	40-60	SST	2
1134	41	M	40-60	SUB	18
1134	41	M	40-60	VIP	6
1134	41	M	40-60	VLMC	4
1745	46	F	40-60	Astro1	51
1745	46	F	40-60	Astro2	38
1745	46	F	40-60	CA	1
1745	46	F	40-60	DG	19
1745	46	F	40-60	Endo	0
1745	46	F	40-60	Micro1	65
1745	46	F	40-60	Micro2	30
1745	46	F	40-60	NR2F2-LAMP5	5
1745	46	F	40-60	OPC	33
1745	46	F	40-60	Oligo	328
1745	46	F	40-60	PVALB	0
1745	46	F	40-60	SST	0
1745	46	F	40-60	SUB	13
1745	46	F	40-60	VIP	5
1745	46	F	40-60	VLMC	7
4781	46	M	40-60	Astro1	21
4781	46	M	40-60	Astro2	37
4781	46	M	40-60	CA	0
4781	46	M	40-60	DG	2
4781	46	M	40-60	Endo	0
4781	46	M	40-60	Micro1	54
4781	46	M	40-60	Micro2	7
4781	46	M	40-60	NR2F2-LAMP5	0
4781	46	M	40-60	OPC	36
4781	46	M	40-60	Oligo	399
4781	46	M	40-60	PVALB	1
4781	46	M	40-60	SST	2
4781	46	M	40-60	SUB	2
4781	46	M	40-60	VIP	2
4781	46	M	40-60	VLMC	2
5021	43	F	40-60	Astro1	32
5021	43	F	40-60	Astro2	35
5021	43	F	40-60	CA	2
5021	43	F	40-60	DG	3
5021	43	F	40-60	Endo	0
5021	43	F	40-60	Micro1	46
5021	43	F	40-60	Micro2	9
5021	43	F	40-60	NR2F2-LAMP5	2
5021	43	F	40-60	OPC	20
5021	43	F	40-60	Oligo	255
5021	43	F	40-60	PVALB	2
5021	43	F	40-60	SST	4
5021	43	F	40-60	SUB	13
5021	43	F	40-60	VIP	1
5021	43	F	40-60	VLMC	0
5087	44	M	40-60	Astro1	16
5087	44	M	40-60	Astro2	58
5087	44	M	40-60	CA	1
5087	44	M	40-60	DG	17
5087	44	M	40-60	Endo	0
5087	44	M	40-60	Micro1	65
5087	44	M	40-60	Micro2	24
5087	44	M	40-60	NR2F2-LAMP5	1
5087	44	M	40-60	OPC	16
5087	44	M	40-60	Oligo	361
5087	44	M	40-60	PVALB	0
5087	44	M	40-60	SST	0
5087	44	M	40-60	SUB	3
5087	44	M	40-60	VIP	2
5087	44	M	40-60	VLMC	3
5551	54	M	40-60	Astro1	23
5551	54	M	40-60	Astro2	33
5551	54	M	40-60	CA	3
5551	54	M	40-60	DG	10
5551	54	M	40-60	Endo	3
5551	54	M	40-60	Micro1	17
5551	54	M	40-60	Micro2	46
5551	54	M	40-60	NR2F2-LAMP5	0
5551	54	M	40-60	OPC	29
5551	54	M	40-60	Oligo	391
5551	54	M	40-60	PVALB	2
5551	54	M	40-60	SST	2
5551	54	M	40-60	SUB	4
5551	54	M	40-60	VIP	0
5551	54	M	40-60	VLMC	5
5579	25	F	20-40	Astro1	26
5579	25	F	20-40	Astro2	35
5579	25	F	20-40	CA	6
5579	25	F	20-40	DG	24
5579	25	F	20-40	Endo	5
5579	25	F	20-40	Micro1	63
5579	25	F	20-40	Micro2	10
5579	25	F	20-40	NR2F2-LAMP5	10
5579	25	F	20-40	OPC	51
5579	25	F	20-40	Oligo	186
5579	25	F	20-40	PVALB	6
5579	25	F	20-40	SST	7
5579	25	F	20-40	SUB	75
5579	25	F	20-40	VIP	15
5579	25	F	20-40	VLMC	12
5610	50	F	40-60	Astro1	18
5610	50	F	40-60	Astro2	24
5610	50	F	40-60	CA	0
5610	50	F	40-60	DG	6
5610	50	F	40-60	Endo	0
5610	50	F	40-60	Micro1	36
5610	50	F	40-60	Micro2	34
5610	50	F	40-60	NR2F2-LAMP5	1
5610	50	F	40-60	OPC	29
5610	50	F	40-60	Oligo	309
5610	50	F	40-60	PVALB	0
5610	50	F	40-60	SST	6
5610	50	F	40-60	SUB	4
5610	50	F	40-60	VIP	4
5610	50	F	40-60	VLMC	5
5614	31	M	20-40	Astro1	34
5614	31	M	20-40	Astro2	24
5614	31	M	20-40	CA	2
5614	31	M	20-40	DG	7
5614	31	M	20-40	Endo	4
5614	31	M	20-40	Micro1	36
5614	31	M	20-40	Micro2	10
5614	31	M	20-40	NR2F2-LAMP5	6
5614	31	M	20-40	OPC	12
5614	31	M	20-40	Oligo	133
5614	31	M	20-40	PVALB	1
5614	31	M	20-40	SST	0
5614	31	M	20-40	SUB	14
5614	31	M	20-40	VIP	5
5614	31	M	20-40	VLMC	8
6052	28	M	20-40	Astro1	30
6052	28	M	20-40	Astro2	41
6052	28	M	20-40	CA	3
6052	28	M	20-40	DG	7
6052	28	M	20-40	Endo	1
6052	28	M	20-40	Micro1	64
6052	28	M	20-40	Micro2	14
6052	28	M	20-40	NR2F2-LAMP5	2
6052	28	M	20-40	OPC	37
6052	28	M	20-40	Oligo	384
6052	28	M	20-40	PVALB	0
6052	28	M	20-40	SST	1
6052	28	M	20-40	SUB	1
6052	28	M	20-40	VIP	2
6052	28	M	20-40	VLMC	8
935	38	F	20-40	Astro1	29
935	38	F	20-40	Astro2	21
935	38	F	20-40	CA	17
935	38	F	20-40	DG	31
935	38	F	20-40	Endo	1
935	38	F	20-40	Micro1	43
935	38	F	20-40	Micro2	20
935	38	F	20-40	NR2F2-LAMP5	1
935	38	F	20-40	OPC	26
935	38	F	20-40	Oligo	313
935	38	F	20-40	PVALB	1
935	38	F	20-40	SST	0
935	38	F	20-40	SUB	7
935	38	F	20-40	VIP	5
935	38	F	20-40	VLMC	3
937	38	F	20-40	Astro1	43
937	38	F	20-40	Astro2	19
937	38	F	20-40	CA	3
937	38	F	20-40	DG	23
937	38	F	20-40	Endo	8
937	38	F	20-40	Micro1	24
937	38	F	20-40	Micro2	3
937	38	F	20-40	NR2F2-LAMP5	1
937	38	F	20-40	OPC	36
937	38	F	20-40	Oligo	441
937	38	F	20-40	PVALB	1
937	38	F	20-40	SST	1
937	38	F	20-40	SUB	8
937	38	F	20-40	VIP	2
937	38	F	20-40	VLMC	2
212191	89+	F	80-100	Astro1	28
212191	89+	F	80-100	Astro2	16
212191	89+	F	80-100	CA	0
212191	89+	F	80-100	DG	0
212191	89+	F	80-100	Endo	1
212191	89+	F	80-100	Micro1	0
212191	89+	F	80-100	Micro2	38
212191	89+	F	80-100	NR2F2-LAMP5	7
212191	89+	F	80-100	OPC	14
212191	89+	F	80-100	Oligo	309
212191	89+	F	80-100	PVALB	6
212191	89+	F	80-100	SST	4
212191	89+	F	80-100	SUB	88
212191	89+	F	80-100	VIP	15
212191	89+	F	80-100	VLMC	6
69984	75	M	60-80	Astro1	25
69984	75	M	60-80	Astro2	32
69984	75	M	60-80	CA	0
69984	75	M	60-80	DG	5
69984	75	M	60-80	Endo	0
69984	75	M	60-80	Micro1	33
69984	75	M	60-80	Micro2	34
69984	75	M	60-80	NR2F2-LAMP5	1
69984	75	M	60-80	OPC	28
69984	75	M	60-80	Oligo	553
69984	75	M	60-80	PVALB	0
69984	75	M	60-80	SST	3
69984	75	M	60-80	SUB	0
69984	75	M	60-80	VIP	3
69984	75	M	60-80	VLMC	0
73787	66	M	60-80	Astro1	15
73787	66	M	60-80	Astro2	69
73787	66	M	60-80	CA	4
73787	66	M	60-80	DG	2
73787	66	M	60-80	Endo	0
73787	66	M	60-80	Micro1	32
73787	66	M	60-80	Micro2	24
73787	66	M	60-80	NR2F2-LAMP5	1
73787	66	M	60-80	OPC	28
73787	66	M	60-80	Oligo	430
73787	66	M	60-80	PVALB	1
73787	66	M	60-80	SST	1
73787	66	M	60-80	SUB	5
73787	66	M	60-80	VIP	2
73787	66	M	60-80	VLMC	2
13344	33	F	20-40	Astro1	99
13344	33	F	20-40	Astro2	12
13344	33	F	20-40	CA	0
13344	33	F	20-40	DG	0
13344	33	F	20-40	Endo	8
13344	33	F	20-40	Micro1	73
13344	33	F	20-40	Micro2	17
13344	33	F	20-40	NR2F2-LAMP5	5
13344	33	F	20-40	OPC	50
13344	33	F	20-40	Oligo	191
13344	33	F	20-40	PVALB	17
13344	33	F	20-40	SST	16
13344	33	F	20-40	SUB	145
13344	33	F	20-40	VIP	17
13344	33	F	20-40	VLMC	19
13394	65	F	60-80	Astro1	49
13394	65	F	60-80	Astro2	34
13394	65	F	60-80	CA	7
13394	65	F	60-80	DG	43
13394	65	F	60-80	Endo	1
13394	65	F	60-80	Micro1	8
13394	65	F	60-80	Micro2	70
13394	65	F	60-80	NR2F2-LAMP5	1
13394	65	F	60-80	OPC	33
13394	65	F	60-80	Oligo	322
13394	65	F	60-80	PVALB	0
13394	65	F	60-80	SST	0
13394	65	F	60-80	SUB	1
13394	65	F	60-80	VIP	2
13394	65	F	60-80	VLMC	2
6021	55	F	40-60	Astro1	11
6021	55	F	40-60	Astro2	27
6021	55	F	40-60	CA	0
6021	55	F	40-60	DG	3
6021	55	F	40-60	Endo	2
6021	55	F	40-60	Micro1	22
6021	55	F	40-60	Micro2	34
6021	55	F	40-60	NR2F2-LAMP5	2
6021	55	F	40-60	OPC	19
6021	55	F	40-60	Oligo	179
6021	55	F	40-60	PVALB	0
6021	55	F	40-60	SST	1
6021	55	F	40-60	SUB	2
6021	55	F	40-60	VIP	1
6021	55	F	40-60	VLMC	3
