## Supplemental Tables S1-S24 for "Epigenetic and 3D genome reprogramming during the aging of human hippocampus": Table_S10.tsv

chr10	122953963	122954462	peak104343
chr10	131981691	131982190	peak107226
chr10	132331796	132332295	peak107413
chr10	15096828	15097327	peak73954
chr10	22316106	22316605	peak75942
chr10	27100556	27101055	peak77574
chr10	27503897	27504396	peak77666
chr10	37857349	37857848	peak80534
chr10	37857863	37858362	peak80535
chr10	37975939	37976438	peak80559
chr10	49538836	49539335	peak82877
chr10	62804563	62805062	peak85984
chr10	63521045	63521544	peak86232
chr10	63521654	63522153	peak86233
chr10	68074989	68075488	peak87148
chr10	94402241	94402740	peak95661
chr1	108816265	108816764	peak33699
chr1	109213574	109214073	peak33879
chr11	107017456	107017955	peak137456
chr11	108664737	108665236	peak137933
chr11	118359220	118359719	peak141481
chr11	1309480	1309979	peak108622
chr11	13277505	13278004	peak112621
chr1	1231748	1232247	peak215
chr11	34051940	34052439	peak117947
chr11	47642355	47642854	peak121868
chr11	59668969	59669468	peak123205
chr11	6683262	6683761	peak110209
chr1	179025600	179026099	peak47859
chr11	8910898	8911397	peak110873
chr11	90222789	90223288	peak133602
chr1	200409895	200410394	peak52592
chr1	200738418	200738917	peak52684
chr1	206612256	206612755	peak55361
chr1	207963336	207963835	peak55800
chr1	209784316	209784815	peak56398
chr12	108857391	108857890	peak178360
chr12	109713539	109714038	peak178673
chr12	12695995	12696494	peak152173
chr12	12786736	12787235	peak152206
chr12	130871624	130872123	peak186072
chr12	133037128	133037627	peak187076
chr12	15789322	15789821	peak153278
chr12	19439133	19439632	peak154084
chr1	220272156	220272655	peak59303
chr1	222712968	222713467	peak59955
chr12	31590893	31591392	peak157646
chr1	235128601	235129100	peak64488
chr12	42238039	42238538	peak159522
chr1	243255012	243255511	peak66927
chr1	24642830	24643329	peak9443
chr12	48105926	48106425	peak161136
chr1	248858813	248859312	peak68672
chr12	49567849	49568348	peak161612
chr12	68686629	68687128	peak167213
chr12	74537561	74538060	peak168632
chr12	76763763	76764262	peak169295
chr12	89353215	89353714	peak172328
chr12	89709270	89709769	peak172497
chr12	95073403	95073902	peak174164
chr12	95548595	95549094	peak174318
chr12	98593284	98593783	peak175079
chr12	98894801	98895300	peak175220
chr13	108218083	108218582	peak209659
chr13	113584297	113584796	peak211779
chr13	20902755	20903254	peak187748
chr13	27424280	27424779	peak189760
chr13	28137895	28138394	peak189931
chr13	32586027	32586526	peak191458
chr13	33542531	33543030	peak191844
chr13	36818969	36819468	peak192854
chr13	37000552	37001051	peak192921
chr13	39655368	39655867	peak193628
chr13	41310921	41311420	peak194183
chr13	43786702	43787201	peak195000
chr13	44577107	44577606	peak195358
chr13	48037476	48037975	peak196459
chr13	48532505	48533004	peak196669
chr13	60396081	60396580	peak199248
chr13	94549152	94549651	peak205584
chr13	99200410	99200909	peak207195
chr14	101964165	101964664	peak235834
chr14	103057419	103057918	peak236360
chr14	105314274	105314773	peak237322
chr14	20461419	20461918	peak212330
chr14	24051775	24052274	peak213471
chr14	25049825	25050324	peak213837
chr14	44896839	44897338	peak218398
chr14	49892696	49893195	peak219272
chr14	58427420	58427919	peak221952
chr14	60248852	60249351	peak222553
chr14	61761811	61762310	peak222961
chr14	67360069	67360568	peak224622
chr14	77097840	77098339	peak228306
chr14	93332875	93333374	peak232979
chr14	96502048	96502547	peak234083
chr15	100602199	100602698	peak261685
chr15	22838280	22838779	peak237939
chr15	24772917	24773416	peak238252
chr15	34988123	34988622	peak241360
chr15	50354732	50355231	peak245754
chr15	51622631	51623130	peak246171
chr15	72117997	72118496	peak252770
chr16	27203747	27204246	peak270938
chr16	31010417	31010916	peak272322
chr16	50065650	50066149	peak273742
chr16	50066162	50066661	peak273743
chr16	53434188	53434687	peak274768
chr16	58629854	58630353	peak276513
chr16	67028845	67029344	peak278225
chr16	75433274	75433773	peak281050
chr16	75464325	75464824	peak281064
chr16	82170001	82170500	peak283013
chr17	409995	410494	peak286514
chr17	55238299	55238798	peak303012
chr17	76240365	76240864	peak310330
chr18	10525624	10526123	peak316913
chr18	12883666	12884165	peak317660
chr18	13217240	13217739	peak317764
chr18	21600473	21600972	peak318517
chr18	26548244	26548743	peak319952
chr18	35497377	35497876	peak322248
chr18	36129277	36129776	peak322449
chr18	50281436	50281935	peak326431
chr18	51029811	51030310	peak326692
chr18	56638382	56638881	peak328173
chr18	74147620	74148119	peak332689
chr18	76822035	76822534	peak333626
chr1	91021805	91022304	peak29722
chr1	91500587	91501086	peak29786
chr1	92784979	92785478	peak30136
chr1	92831651	92832150	peak30152
chr19	30071262	30071761	peak343374
chr19	5827634	5828133	peak337429
chr19	6199414	6199913	peak337577
chr1	96721415	96721914	peak31274
chr20	11890550	11891049	peak423943
chr20	13995072	13995571	peak424516
chr20	36773458	36773957	peak430792
chr20	4015326	4015825	peak421547
chr20	59042513	59043012	peak438064
chr20	63215940	63216439	peak439720
chr2	106194104	106194603	peak382029
chr2	117814274	117814773	peak384781
chr2	121649773	121650272	peak386092
chr21	25734709	25735208	peak443531
chr2	12716558	12717057	peak356349
chr21	29024382	29024881	peak444479
chr21	29073496	29073995	peak444501
chr21	31731908	31732407	peak445365
chr21	32278806	32279305	peak445568
chr21	32771785	32772284	peak445788
chr21	33324614	33325113	peak445992
chr2	134918537	134919036	peak389750
chr2	135876256	135876755	peak390034
chr21	37073019	37073518	peak447284
chr21	39379897	39380396	peak448063
chr2	144331778	144332277	peak392046
chr21	46323669	46324168	peak450867
chr2	169734121	169734620	peak398669
chr2	17540346	17540845	peak357581
chr2	17753827	17754326	peak357671
chr2	186485868	186486367	peak403112
chr2	189660972	189661471	peak403914
chr2	19347794	19348293	peak358085
chr2	197705010	197705509	peak405997
chr2	20350679	20351178	peak358393
chr2	216109035	216109534	peak410968
chr2	216114596	216115095	peak410970
chr22	24270579	24271078	peak453779
chr22	29480773	29481272	peak455733
chr2	231662195	231662694	peak415729
chr22	36065849	36066348	peak457987
chr22	38872014	38872513	peak459210
chr2	241150078	241150577	peak419666
chr2	241686729	241687228	peak419912
chr22	43187296	43187795	peak461063
chr22	45009641	45010140	peak461820
chr22	49960076	49960575	peak463842
chr2	27134345	27134844	peak360685
chr2	33599121	33599620	peak362788
chr2	3379398	3379897	peak353369
chr2	3518730	3519229	peak353445
chr2	39120870	39121369	peak364142
chr2	55617457	55617956	peak369327
chr2	70086842	70087341	peak373247
chr2	84281305	84281804	peak376687
chr2	85354387	85354886	peak377038
chr2	99336170	99336669	peak379781
chr2	99337033	99337532	peak379782
chr3	100709145	100709644	peak492054
chr3	10115311	10115810	peak466991
chr3	120595897	120596396	peak497497
chr3	128879345	128879844	peak500664
chr3	134486092	134486591	peak502562
chr3	136250027	136250526	peak503110
chr3	13650388	13650887	peak468557
chr3	136752190	136752689	peak503273
chr3	139389471	139389970	peak503909
chr3	141737918	141738417	peak504710
chr3	149970796	149971295	peak506768
chr3	156674224	156674723	peak508800
chr3	157089037	157089536	peak508922
chr3	157174638	157175137	peak508961
chr3	174440709	174441208	peak512892
chr3	17742468	17742967	peak470149
chr3	186108880	186109379	peak516315
chr3	197627727	197628226	peak520271
chr3	23945732	23946231	peak471647
chr3	32570629	32571128	peak473901
chr3	33798271	33798770	peak474291
chr3	46976487	46976986	peak478396
chr3	69052057	69052556	peak485855
chr3	72996497	72996996	peak487198
chr3	75785299	75785798	peak487953
chr3	9397241	9397740	peak466747
chr4	108650566	108651065	peak547507
chr4	110198300	110198799	peak547963
chr4	127781944	127782443	peak551780
chr4	13627427	13627926	peak525345
chr4	145097993	145098492	peak555152
chr4	157220226	157220725	peak558641
chr4	17614346	17614845	peak526696
chr4	183504462	183504961	peak564553
chr4	186723591	186724090	peak565700
chr4	25160313	25160812	peak528656
chr4	26857301	26857800	peak529243
chr4	41214331	41214830	peak532243
chr4	44726301	44726800	peak533135
chr4	53377293	53377792	peak534787
chr4	55546707	55547206	peak535393
chr4	674065	674564	peak520659
chr4	73069451	73069950	peak538635
chr4	77819189	77819688	peak539968
chr4	83284316	83284815	peak541404
chr4	932068	932567	peak520802
chr5	10250067	10250566	peak569579
chr5	112976298	112976797	peak594738
chr5	129094323	129094822	peak598839
chr5	137889075	137889574	peak601639
chr5	14664428	14664927	peak571068
chr5	149551199	149551698	peak605580
chr5	159209365	159209864	peak608442
chr5	163460187	163460686	peak609677
chr5	172462847	172463346	peak612030
chr5	178940827	178941326	peak614406
chr5	1799655	1800154	peak567048
chr5	217880	218379	peak566274
chr5	33440581	33441080	peak574902
chr5	373613	374112	peak566353
chr5	472838	473337	peak566407
chr5	53109508	53110007	peak578608
chr5	62412408	62412907	peak581714
chr5	72955615	72956114	peak584405
chr5	95554565	95555064	peak590653
chr5	97183528	97184027	peak591281
chr6	10404045	10404544	peak618380
chr6	109094694	109095193	peak643670
chr6	110815233	110815732	peak644272
chr6	117602311	117602810	peak645968
chr6	121334211	121334710	peak646934
chr6	122399233	122399732	peak647176
chr6	122471614	122472113	peak647199
chr6	127117855	127118354	peak648423
chr6	132814074	132814573	peak650203
chr6	135054566	135055065	peak650955
chr6	145734811	145735310	peak654023
chr6	156687137	156687636	peak657487
chr6	163413695	163414194	peak660059
chr6	169853498	169853997	peak662445
chr6	20534185	20534684	peak621789
chr6	24402587	24403086	peak622580
chr6	24774676	24775175	peak622730
chr6	26216376	26216875	peak623186
chr6	44127248	44127747	peak629258
chr6	44387249	44387748	peak629373
chr6	45377809	45378308	peak629638
chr6	52576896	52577395	peak631218
chr6	53065128	53065627	peak631359
chr6	53547868	53548367	peak631529
chr6	53794607	53795106	peak631623
chr6	63635497	63635996	peak633259
chr6	79947343	79947842	peak636841
chr6	85593616	85594115	peak638068
chr6	88963358	88963857	peak638864
chr6	99393711	99394210	peak641300
chr7	100538843	100539342	peak690057
chr7	107169484	107169983	peak692181
chr7	1159946	1160445	peak663429
chr7	116862249	116862748	peak694551
chr7	12210908	12211407	peak666989
chr7	135509882	135510381	peak700036
chr7	148907	149406	peak662876
chr7	150220490	150220989	peak704129
chr7	17940291	17940790	peak668459
chr7	35037376	35037875	peak673605
chr7	44796221	44796720	peak676742
chr7	4641473	4641972	peak664807
chr7	5189867	5190366	peak665024
chr7	55887206	55887705	peak679768
chr7	6447670	6448169	peak665596
chr7	6706659	6707158	peak665676
chr7	76392940	76393439	peak683711
chr7	7969442	7969941	peak666050
chr7	97117290	97117789	peak689015
chr7	99325531	99326030	peak689648
chr8	10054428	10054927	peak710563
chr8	103020707	103021206	peak735109
chr8	108248593	108249092	peak736711
chr8	116874532	116875031	peak738535
chr8	134712353	134712852	peak744145
chr8	134712869	134713368	peak744146
chr8	134832130	134832629	peak744180
chr8	140464050	140464549	peak745908
chr8	140578453	140578952	peak745980
chr8	20196983	20197482	peak713472
chr8	33566900	33567399	peak717464
chr8	37736215	37736714	peak718458
chr8	42391622	42392121	peak719934
chr8	64798190	64798689	peak725555
chr8	65842312	65842811	peak725855
chr8	6707960	6708459	peak709659
chr8	67951689	67952188	peak726480
chr8	73975976	73976475	peak727999
chr8	86508419	86508918	peak730734
chr8	91069858	91070357	peak731736
chr8	93740861	93741360	peak732350
chr9	112379567	112380066	peak771701
chr9	114587376	114587875	peak772499
chr9	121201805	121202304	peak774318
chr9	14315279	14315778	peak751926
chr9	17134749	17135248	peak752680
chr9	20622330	20622829	peak753662
chr9	6681122	6681621	peak750007
chr9	68779695	68780194	peak759011
chr9	69759785	69760284	peak759403
chr9	75028198	75028697	peak760846
chr9	89310642	89311141	peak764873
chr9	95510642	95511141	peak766965
chr9	97411582	97412081	peak767584
chr9	97697110	97697609	peak767721
chrX	101097757	101098256	peak794270
chrX	101407852	101408351	peak794334
chrX	130165543	130166042	peak797913
chrX	136497180	136497679	peak798868
chrX	1391410	1391909	peak781947
chrX	147911674	147912173	peak799876
chrX	150898502	150899001	peak800406
chrX	151396757	151397256	peak800458
chrX	152941529	152942028	peak800653
chrX	24693392	24693891	peak786582
chrX	40152801	40153300	peak788643
chrX	48835500	48835999	peak790255
chrX	49199970	49200469	peak790372
