## Supplemental Tables S1-S24 for "Epigenetic and 3D genome reprogramming during the aging of human hippocampus": Table_S11.tsv

ABCE1
ABHD13
ACAD9
ADO
AEBP2
AGFG2
AIDA
AIFM1
AKIP1
ANAPC10
ANKS1B
APBB2
ARF6
ARNTL
ARPC1A
ASB7
ASDURF
ASNSD1
ATP2B1
ATP5ME
ATP5PF
ATP6V1B2
ATP6V1C1
ATP6V1D
ATP6V1G1
ATXN7L3B
B3GALT6
BNIP3
BOD1L1
BRK1
BROX
BTBD3
BTBD7
C10orf88
C14orf28
C17orf97
C1orf74
C21orf58
CAPRIN1
CAPZA2
CARMIL3
CARNMT1
CBFB
CBX6
CCDC12
CCDC127
CCNT2
CCT5
CCT8
CD99L2
CDC42BPB
CDC5L
CDC7
CDK19
CDKAL1
CENPI
CEP170
CEP57L1
CEP63
CFDP1
CHORDC1
CIPC
CLOCK
CNOT1
CNOT4
CNOT6L
CNTLN
COG6
COMMD3
COPB2
COQ2
COQ3
COX18
CSNK1A1
DAGLB
DCP2
DDX10
DDX18
DENND5B
DMXL2
DPY19L1
DSN1
DTYMK
DYNC1H1
DYNC1LI1
EIF2D
EIF2S1
EIF3E
EIF5B
ELMOD3
ELOVL4
ELOVL6
ELP2
ENOX1
EPM2A
EPS8
ERCC6
ERLIN2
ESCO1
ETV5
EVI5
EXOSC8
FAM122A
FAM20B
FAM98A
FAT1
FBXO15
FBXO9
FCHO2
FIP1L1
FMR1
GABPB1
GAK
GCLC
GEN1
GET1
GLA
GLCCI1
GMNN
GNPDA2
GOPC
GPR19
GRIA2
GTF3A
HBP1
HBS1L
HEATR3
HERC4
HIST1H2BG
HMMR
HNRNPH2
HSF2
HSPA4L
HTATSF1
IFNAR1
ING5
INO80C
IPO11
ISOC1
JMJD1C
KCTD1
KDM8
KIAA0586
LDLRAD4
LIG4
LRRC1
LRRC27
MACROD2
MARS2
MBD1
MCM6
MCRS1
MED28
MIS18A
MLLT3
MOCS2
MPHOSPH6
MRPL14
MRPL17
MRPL36
MRS2
MSRA
MTCH2
MYL5
MYO9A
NAA16
NAALADL2
NAPG
NDUFB4
NIPA2
NR1D2
NR2C1
NUDT15
NUP107
OSTC
OTUD6B
OTULIN
PACS2
PAPOLA
PASK
PATL1
PAXBP1
PCCB
PCNT
PCSK1N
PDCD6IP
PDE7A
PDS5B
PFKM
PFN2
PHF21B
PHF3
PI4K2B
PIGP
PIP4P1
PIP5K1B
PKD2L2
PKIB
PPHLN1
PPIA
PPM1A
PPP1R7
PPP4R2
PPP4R3B
PREB
PRELID3B
PREX2
PRPF40B
PSTK
PTAR1
PTBP2
PTPN2
PUM2
QKI
RAB14
RAB18
RAB3GAP2
RAD21
RAN
RBL2
RBM12B
RCBTB2
REEP3
RETSAT
RFX2
RFXAP
RMDN1
RNF122
RNF145
RNF157
RNF24
RNF7
RNGTT
RPL5
RPP38
RPS12
SARS
SCAF4
SDF4
SDHA
SDHAF3
SEL1L2
SENP1
SENP8
SEPSECS
SERINC1
SESN1
SETD5
SLC25A3
SLC39A6
SMAD4
SMC6
SNX13
SNX14
SOS1
SPECC1L
SRRM1
SSH1
ST5
STAG1
STIM2
STK32C
STX1B
STXBP6
SUCLA2
SUPT3H
SYP
TARS
TBC1D12
TBC1D32
TBC1D5
TDRD3
TFDP1
TFG
TIMM9
TIPARP
TMEM106B
TMEM170A
TMEM175
TMEM63B
TMEM70
TMF1
TOLLIP
TOMM20
TRAM2
TRAPPC12
TRIB2
TSC22D1
TTC3
TTC37
TXNDC9
TXNL1
UBAC2
UBE4A
UNC79
USP16
USP44
UXS1
VDAC3
VMA21
VSNL1
WIPI2
XPA
XPO4
XRCC5
YAF2
YTHDF1
ZC3H15
ZDHHC17
ZFAND2A
ZFAT
ZNF12
ZNF185
ZNF248
ZNF281
ZNF454
ZNF644
ZNF692
ZNF713
ZNF717
ZNF770
ZNF84
