## Supplemental Tables S1-S24 for "Epigenetic and 3D genome reprogramming during the aging of human hippocampus": Table_S16.tsv

proportion	donor	age	sex	age_group	cluster
64.0	1153	75	F	60-80	Micro1
0.0	11	86	M	80-100	Micro1
24.705882352941178	1271	71	M	60-80	Micro1
0.0	12	83	M	80-100	Micro1
5.555555555555555	19	87	F	80-100	Micro1
0.0	26	89+	M	80-100	Micro1
88.63636363636364	29	28	M	20-40	Micro1
9.523809523809524	35	89+	M	80-100	Micro1
18.75	40	89+	F	80-100	Micro1
5.660377358490567	73	86	M	80-100	Micro1
89.41176470588236	76	26	F	20-40	Micro1
92.5925925925926	78	20	M	20-40	Micro1
81.72043010752688	81	48	F	40-60	Micro1
81.25	8	69	M	60-80	Micro1
0.0	98	82	F	80-100	Micro1
0.0	9	89+	F	80-100	Micro1
11.235955056179774	46426	68	M	60-80	Micro1
46.666666666666664	1203	75	F	60-80	Micro1
2.380952380952381	1216	79	F	60-80	Micro1
84.50704225352112	1265	69	F	60-80	Micro1
79.62962962962963	1134	41	M	40-60	Micro1
68.42105263157895	1745	46	F	40-60	Micro1
88.52459016393442	4781	46	M	40-60	Micro1
83.63636363636363	5021	43	F	40-60	Micro1
73.03370786516854	5087	44	M	40-60	Micro1
82.29166666666666	5276	22	M	20-40	Micro1
26.984126984126984	5551	54	M	40-60	Micro1
86.3013698630137	5579	25	F	20-40	Micro1
51.42857142857142	5610	50	F	40-60	Micro1
78.26086956521739	5614	31	M	20-40	Micro1
82.05128205128204	6052	28	M	20-40	Micro1
68.25396825396825	935	38	F	20-40	Micro1
88.88888888888889	937	38	F	20-40	Micro1
0.0	212191	89+	F	80-100	Micro1
49.25373134328358	69984	75	M	60-80	Micro1
57.14285714285714	73787	66	M	60-80	Micro1
81.11111111111111	13344	33	F	20-40	Micro1
10.256410256410255	13394	65	F	60-80	Micro1
75.26881720430107	13414	41	M	40-60	Micro1
39.285714285714285	6021	55	F	40-60	Micro1
36.0	1153	75	F	60-80	Micro2
100.0	11	86	M	80-100	Micro2
75.29411764705883	1271	71	M	60-80	Micro2
100.0	12	83	M	80-100	Micro2
94.44444444444444	19	87	F	80-100	Micro2
100.0	26	89+	M	80-100	Micro2
11.363636363636363	29	28	M	20-40	Micro2
90.47619047619048	35	89+	M	80-100	Micro2
81.25	40	89+	F	80-100	Micro2
94.33962264150944	73	86	M	80-100	Micro2
10.588235294117647	76	26	F	20-40	Micro2
7.4074074074074066	78	20	M	20-40	Micro2
18.27956989247312	81	48	F	40-60	Micro2
18.75	8	69	M	60-80	Micro2
100.0	98	82	F	80-100	Micro2
100.0	9	89+	F	80-100	Micro2
88.76404494382022	46426	68	M	60-80	Micro2
53.333333333333336	1203	75	F	60-80	Micro2
97.61904761904762	1216	79	F	60-80	Micro2
15.492957746478872	1265	69	F	60-80	Micro2
20.37037037037037	1134	41	M	40-60	Micro2
31.57894736842105	1745	46	F	40-60	Micro2
11.475409836065573	4781	46	M	40-60	Micro2
16.363636363636363	5021	43	F	40-60	Micro2
26.96629213483146	5087	44	M	40-60	Micro2
17.708333333333336	5276	22	M	20-40	Micro2
73.01587301587301	5551	54	M	40-60	Micro2
13.698630136986301	5579	25	F	20-40	Micro2
48.57142857142857	5610	50	F	40-60	Micro2
21.73913043478261	5614	31	M	20-40	Micro2
17.94871794871795	6052	28	M	20-40	Micro2
31.746031746031743	935	38	F	20-40	Micro2
11.11111111111111	937	38	F	20-40	Micro2
100.0	212191	89+	F	80-100	Micro2
50.74626865671642	69984	75	M	60-80	Micro2
42.857142857142854	73787	66	M	60-80	Micro2
18.88888888888889	13344	33	F	20-40	Micro2
89.74358974358975	13394	65	F	60-80	Micro2
24.731182795698924	13414	41	M	40-60	Micro2
60.71428571428571	6021	55	F	40-60	Micro2
