## Supplemental Tables S1-S24 for "Epigenetic and 3D genome reprogramming during the aging of human hippocampus": Table_S17.tsv

A2M	Micro1
ABHD17B	Micro1
ABI1	Micro1
ABR	Micro1
AC015871.1	Micro1
AC118549.1	Micro1
ACACA	Micro1
ACAP2	Micro1
ACTA2	Micro1
ACTB	Micro1
ACTR2	Micro1
ACTR3	Micro1
ACYP2	Micro1
ADAM10	Micro1
ADAMTS10	Micro1
ADAMTSL2	Micro1
ADAP2	Micro1
ADD1	Micro1
ADGRL3	Micro1
ADIPOR2	Micro1
ADK	Micro1
ADRB2	Micro1
AFAP1	Micro1
AFDN	Micro1
AGO3	Micro1
AHCYL1	Micro1
AIDA	Micro1
AKT3	Micro1
ALG13	Micro1
ALPK3	Micro1
AMER2	Micro1
AMOT	Micro1
ANAPC5	Micro1
ANKFY1	Micro1
ANKIB1	Micro1
ANKRD11	Micro1
ANKRD12	Micro1
ANKRD17	Micro1
ANKRD22	Micro1
ANKS1A	Micro1
ANKS1B	Micro1
ANLN	Micro1
ANP32A	Micro1
ANXA4	Micro1
AOAH	Micro1
AOPEP	Micro1
AP1B1	Micro1
APBA2	Micro1
APBB1IP	Micro1
APC	Micro1
APOC2	Micro1
APP	Micro1
APPL2	Micro1
AQR	Micro1
ARFIP1	Micro1
ARHGAP12	Micro1
ARHGAP17	Micro1
ARHGAP21	Micro1
ARHGAP22	Micro1
ARHGAP25	Micro1
ARHGAP31	Micro1
ARHGAP35	Micro1
ARHGAP5	Micro1
ARHGEF6	Micro1
ARID1A	Micro1
ARID1B	Micro1
ARID3A	Micro1
ARL15	Micro1
ARMH3	Micro1
ARMH4	Micro1
ARPC1B	Micro1
ARPC2	Micro1
ARRB1	Micro1
ASH1L	Micro1
ASPH	Micro1
ASTN1	Micro1
ASXL2	Micro1
ATE1	Micro1
ATF7IP2	Micro1
ATP10D	Micro1
ATP11C	Micro1
ATP2A2	Micro1
ATP2C1	Micro1
ATP6V1H	Micro1
ATRX	Micro1
ATXN1	Micro1
ATXN10	Micro1
ATXN7	Micro1
AUTS2	Micro1
B3GNT5	Micro1
B4GALT5	Micro1
BAZ1B	Micro1
BAZ2B	Micro1
BBS9	Micro1
BBX	Micro1
BCAR3	Micro1
BCAS3	Micro1
BCKDHB	Micro1
BCL2L1	Micro1
BHLHE41	Micro1
BIN1	Micro1
BIN2	Micro1
BLNK	Micro1
BMPR2	Micro1
BPTF	Micro1
BRD4	Micro1
BRINP2	Micro1
BRPF3	Micro1
BTBD7	Micro1
BTRC	Micro1
C12orf75	Micro1
C2	Micro1
C2CD5	Micro1
C3	Micro1
C3orf70	Micro1
C5orf15	Micro1
C6orf62	Micro1
CA8	Micro1
CACNA1A	Micro1
CACNA1D	Micro1
CACNB4	Micro1
CALCR	Micro1
CALM2	Micro1
CAMK1D	Micro1
CAMKMT	Micro1
CAMSAP2	Micro1
CANX	Micro1
CAP1	Micro1
CAPZB	Micro1
CARD11	Micro1
CBFB	Micro1
CBL	Micro1
CBWD1	Micro1
CCDC40	Micro1
CCDC50	Micro1
CCDC88A	Micro1
CCNI	Micro1
CCR1	Micro1
CD226	Micro1
CD2AP	Micro1
CDC14A	Micro1
CDC14B	Micro1
CDC42	Micro1
CDC42BPB	Micro1
CDC73	Micro1
CDH20	Micro1
CDK13	Micro1
CDK19	Micro1
CDK6	Micro1
CDKN2A	Micro1
CDYL	Micro1
CECR2	Micro1
CELF1	Micro1
CEP170	Micro1
CFAP161	Micro1
CFAP74	Micro1
CFLAR	Micro1
CGAS	Micro1
CHCHD7	Micro1
CHD6	Micro1
CHD7	Micro1
CHD8	Micro1
CHD9	Micro1
CHFR	Micro1
CHST15	Micro1
CLASP1	Micro1
CLASRP	Micro1
CLCN5	Micro1
CLEC16A	Micro1
CLIP2	Micro1
CLOCK	Micro1
CLPB	Micro1
CLTC	Micro1
CNOT4	Micro1
CNTNAP2	Micro1
COG3	Micro1
COL18A1	Micro1
COMMD10	Micro1
CORO1A	Micro1
COTL1	Micro1
CPEB4	Micro1
CPED1	Micro1
CRADD	Micro1
CREBBP	Micro1
CROCC	Micro1
CRYBG3	Micro1
CSF1R	Micro1
CSNK1A1	Micro1
CSNK1G1	Micro1
CSNK2A1	Micro1
CSPP1	Micro1
CTBP2	Micro1
CTIF	Micro1
CTNNA1	Micro1
CTNNBL1	Micro1
CTNND1	Micro1
CTTNBP2NL	Micro1
CUL1	Micro1
CUX1	Micro1
CX3CR1	Micro1
CYBB	Micro1
CYFIP1	Micro1
DACT3	Micro1
DAGLB	Micro1
DAPP1	Micro1
DCAF10	Micro1
DCAF5	Micro1
DCP2	Micro1
DDX10	Micro1
DDX17	Micro1
DDX46	Micro1
DDX60L	Micro1
DENND11	Micro1
DENND1A	Micro1
DENND4A	Micro1
DENR	Micro1
DHRS3	Micro1
DIAPH2	Micro1
DIP2A	Micro1
DIP2B	Micro1
DISP1	Micro1
DLC1	Micro1
DLG1	Micro1
DNAJC13	Micro1
DNAJC5	Micro1
DNM2	Micro1
DNM3	Micro1
DOCK10	Micro1
DOCK2	Micro1
DOCK3	Micro1
DOCK7	Micro1
DOCK8	Micro1
DPYSL2	Micro1
DSCAM	Micro1
DST	Micro1
DTNB	Micro1
DTNBP1	Micro1
E2F3	Micro1
EDA2R	Micro1
EEFSEC	Micro1
EFL1	Micro1
EHMT1	Micro1
EIF4G3	Micro1
ELK3	Micro1
ELP4	Micro1
EMB	Micro1
EML4	Micro1
ENOSF1	Micro1
ENTPD1	Micro1
EP300	Micro1
EPB41	Micro1
EPC2	Micro1
EPHB2	Micro1
EPN2	Micro1
EPSTI1	Micro1
ERBB4	Micro1
ERBIN	Micro1
ERC1	Micro1
ERC2	Micro1
ESRRG	Micro1
ETNK1	Micro1
ETS1	Micro1
EVI5	Micro1
EVL	Micro1
EXOC4	Micro1
EXOC6	Micro1
EXOC6B	Micro1
EYA3	Micro1
FAF1	Micro1
FAF2	Micro1
FAM102B	Micro1
FAM126B	Micro1
FAM172A	Micro1
FAM49B	Micro1
FAM53B	Micro1
FAM89A	Micro1
FARS2	Micro1
FAS	Micro1
FBXL7	Micro1
FBXO11	Micro1
FBXO42	Micro1
FBXW4	Micro1
FCGBP	Micro1
FCGR1A	Micro1
FCGR1B	Micro1
FDFT1	Micro1
FER	Micro1
FEZ2	Micro1
FGD2	Micro1
FHIT	Micro1
FIG4	Micro1
FLI1	Micro1
FLT1	Micro1
FLVCR2	Micro1
FMNL3	Micro1
FNBP1L	Micro1
FOXK1	Micro1
FOXN3	Micro1
FRYL	Micro1
FSCN1	Micro1
FTH1	Micro1
FTO	Micro1
FUT8	Micro1
FYB1	Micro1
GAB2	Micro1
GAK	Micro1
GALNT1	Micro1
GALNT11	Micro1
GAPVD1	Micro1
GAREM1	Micro1
GAS6	Micro1
GASK1B	Micro1
GATAD2A	Micro1
GBF1	Micro1
GCNT2	Micro1
GDI2	Micro1
GGA2	Micro1
GIMAP8	Micro1
GLCCI1	Micro1
GLG1	Micro1
GLRX	Micro1
GNAI2	Micro1
GNAS	Micro1
GNB4	Micro1
GNG10	Micro1
GNG7	Micro1
GOLGA1	Micro1
GPBP1L1	Micro1
GPHN	Micro1
GPR135	Micro1
GPR137C	Micro1
GPR183	Micro1
GPR65	Micro1
GPRC5B	Micro1
GRAMD1A	Micro1
GRB2	Micro1
GRID2	Micro1
GRK5	Micro1
GRM3	Micro1
GSK3B	Micro1
GSN	Micro1
GTF2F2	Micro1
GTF2I	Micro1
HACE1	Micro1
HCK	Micro1
HDAC8	Micro1
HDAC9	Micro1
HDHD2	Micro1
HECTD2	Micro1
HEG1	Micro1
HELZ	Micro1
HERC4	Micro1
HIBCH	Micro1
HIPK2	Micro1
HIST2H3PS2	Micro1
HIVEP3	Micro1
HK2	Micro1
HNMT	Micro1
HNRNPC	Micro1
HP1BP3	Micro1
HS2ST1	Micro1
HS3ST4	Micro1
HSP90AA1	Micro1
HSP90B1	Micro1
HSPA1A	Micro1
HTRA1	Micro1
IDH1	Micro1
IFI16	Micro1
IGSF10	Micro1
IGSF21	Micro1
IGSF6	Micro1
IKBKB	Micro1
IKZF1	Micro1
IL17RA	Micro1
IL1RAP	Micro1
IL6R	Micro1
IL6ST	Micro1
INTS6	Micro1
IPCEF1	Micro1
IPMK	Micro1
IRF8	Micro1
ITCH	Micro1
ITGAM	Micro1
ITGB2	Micro1
ITGB5	Micro1
ITM2B	Micro1
ITPR2	Micro1
ITPRIPL2	Micro1
IVNS1ABP	Micro1
JAK2	Micro1
JAZF1	Micro1
JMJD1C	Micro1
KAT6A	Micro1
KBTBD12	Micro1
KCNIP1	Micro1
KCNJ2	Micro1
KCNK13	Micro1
KCNQ1	Micro1
KCNQ3	Micro1
KDM2A	Micro1
KHDRBS3	Micro1
KIAA0232	Micro1
KIAA0319L	Micro1
KIAA0930	Micro1
KIAA1211L	Micro1
KIAA2026	Micro1
KIDINS220	Micro1
KIF13A	Micro1
KIF2A	Micro1
KIF5B	Micro1
KIRREL3	Micro1
KLC1	Micro1
KLF12	Micro1
KLHL18	Micro1
KLHL20	Micro1
KLHL5	Micro1
KMT2C	Micro1
KMT5B	Micro1
KPNA4	Micro1
KSR1	Micro1
LAMA2	Micro1
LAMP2	Micro1
LAP3	Micro1
LAPTM5	Micro1
LARGE1	Micro1
LARP4B	Micro1
LASP1	Micro1
LATS1	Micro1
LCOR	Micro1
LCORL	Micro1
LCP1	Micro1
LCP2	Micro1
LGMN	Micro1
LHFPL2	Micro1
LIFR	Micro1
LILRB1	Micro1
LIMS1	Micro1
LIN52	Micro1
LMNB1	Micro1
LMO2	Micro1
LMO7	Micro1
LPAR1	Micro1
LPAR5	Micro1
LPAR6	Micro1
LPIN2	Micro1
LPP	Micro1
LRCH1	Micro1
LRCH3	Micro1
LRMP	Micro1
LRP1	Micro1
LRRC4C	Micro1
LRRC8C	Micro1
LRRC8D	Micro1
LRRK1	Micro1
LSM14A	Micro1
LTN1	Micro1
LUZP1	Micro1
LY86	Micro1
LY96	Micro1
LYN	Micro1
LYRM4	Micro1
LYST	Micro1
MACF1	Micro1
MAD1L1	Micro1
MAF	Micro1
MAGI1	Micro1
MAGI3	Micro1
MAML2	Micro1
MAN1A2	Micro1
MAN1C1	Micro1
MAP1S	Micro1
MAP3K1	Micro1
MAP3K5	Micro1
MAP4K4	Micro1
MAP4K5	Micro1
MARCH1	Micro1
MARCH3	Micro1
MARCH7	Micro1
MARCKS	Micro1
MARK2	Micro1
MARK3	Micro1
MBD5	Micro1
MCF2L	Micro1
MCPH1	Micro1
ME2	Micro1
MED13	Micro1
MED13L	Micro1
MEF2A	Micro1
MEF2C	Micro1
METTL9	Micro1
MFSD14A	Micro1
MGA	Micro1
MGAT4A	Micro1
MGAT5	Micro1
MKLN1	Micro1
MKNK1	Micro1
MMP24OS	Micro1
MOB1B	Micro1
MOBP	Micro1
MON2	Micro1
MORF4L1	Micro1
MOSMO	Micro1
MPZL1	Micro1
MRC1	Micro1
MRC2	Micro1
MRTFB	Micro1
MS4A14	Micro1
MSH3	Micro1
MSH4	Micro1
MSI2	Micro1
MTAP	Micro1
MTHFD1L	Micro1
MTMR14	Micro1
MXD4	Micro1
MYH9	Micro1
MYO1F	Micro1
MYO6	Micro1
MYO9B	Micro1
MYOF	Micro1
N4BP1	Micro1
NAA15	Micro1
NAA20	Micro1
NAV2	Micro1
NAV3	Micro1
NBEA	Micro1
NCF1	Micro1
NCK2	Micro1
NCKAP1L	Micro1
NCKAP5	Micro1
NCOA1	Micro1
NCOA2	Micro1
NCOA6	Micro1
NCOA7	Micro1
NCOR2	Micro1
NECTIN3	Micro1
NEDD4L	Micro1
NEK10	Micro1
NEK6	Micro1
NF1	Micro1
NFATC2	Micro1
NFATC3	Micro1
NFIC	Micro1
NIBAN1	Micro1
NINJ1	Micro1
NIPA2	Micro1
NLGN4Y	Micro1
NLK	Micro1
NLRP1	Micro1
NOD1	Micro1
NOL4L	Micro1
NPL	Micro1
NR2C2	Micro1
NR6A1	Micro1
NRDC	Micro1
NRF1	Micro1
NRIP1	Micro1
NSD1	Micro1
NSD3	Micro1
NSF	Micro1
NSFL1C	Micro1
NSL1	Micro1
NSMCE2	Micro1
NT5DC1	Micro1
NUAK1	Micro1
NUCKS1	Micro1
NUDCD3	Micro1
NUS1	Micro1
NXN	Micro1
OGDH	Micro1
OPHN1	Micro1
OPRM1	Micro1
OR3A2	Micro1
OSBPL11	Micro1
OTULINL	Micro1
P2RX7	Micro1
P2RY12	Micro1
P2RY13	Micro1
P3H2	Micro1
PACS1	Micro1
PACS2	Micro1
PAFAH1B1	Micro1
PAG1	Micro1
PAK1	Micro1
PALD1	Micro1
PANK2	Micro1
PAPOLA	Micro1
PARL	Micro1
PARN	Micro1
PARP14	Micro1
PARP9	Micro1
PBRM1	Micro1
PBX1	Micro1
PCBP1	Micro1
PCF11	Micro1
PCSK6	Micro1
PDE9A	Micro1
PDIA3	Micro1
PDIA6	Micro1
PDLIM5	Micro1
PEAK1	Micro1
PECAM1	Micro1
PEX6	Micro1
PGGT1B	Micro1
PGPEP1	Micro1
PHACTR2	Micro1
PHACTR4	Micro1
PHF2	Micro1
PIEZO2	Micro1
PIK3AP1	Micro1
PIK3CD	Micro1
PIM1	Micro1
PIP5K1B	Micro1
PJA2	Micro1
PKN2	Micro1
PKP4	Micro1
PLCG2	Micro1
PLCL2	Micro1
PLCXD3	Micro1
PLD1	Micro1
PLD4	Micro1
PLEKHG1	Micro1
PLPP1	Micro1
PLXDC2	Micro1
PMEPA1	Micro1
PNISR	Micro1
POC1B	Micro1
POLR2J3	Micro1
POU2F1	Micro1
POU2F2	Micro1
PPARG	Micro1
PPFIA1	Micro1
PPP1R12B	Micro1
PPP1R18	Micro1
PPP2R5C	Micro1
PPP2R5E	Micro1
PPP3R1	Micro1
PPP6R3	Micro1
PRAG1	Micro1
PREX1	Micro1
PRIM2	Micro1
PRKCA	Micro1
PRKCD	Micro1
PRKY	Micro1
PRPF38B	Micro1
PRR14L	Micro1
PRR5	Micro1
PRRC2B	Micro1
PSD3	Micro1
PSMA1	Micro1
PSPC1	Micro1
PTAR1	Micro1
PTBP2	Micro1
PTCHD4	Micro1
PTGS1	Micro1
PTK2	Micro1
PTMA	Micro1
PTPN9	Micro1
PTPRE	Micro1
PTPRJ	Micro1
PUM1	Micro1
QDPR	Micro1
QSER1	Micro1
R3HDM2	Micro1
RAB10	Micro1
RAB14	Micro1
RAB2A	Micro1
RAB3GAP2	Micro1
RAB7A	Micro1
RAB8B	Micro1
RABGAP1L	Micro1
RAC1	Micro1
RALGAPB	Micro1
RALY	Micro1
RAP1A	Micro1
RAP2A	Micro1
RAPGEF2	Micro1
RAPGEF6	Micro1
RASAL2	Micro1
RASGEF1C	Micro1
RASSF8	Micro1
RBM14	Micro1
RBM19	Micro1
RBM6	Micro1
RBMS1	Micro1
RECK	Micro1
REPS1	Micro1
RERE	Micro1
REV1	Micro1
RFFL	Micro1
RFTN2	Micro1
RFX3	Micro1
RGS10	Micro1
RGS16	Micro1
RHOBTB2	Micro1
RIN2	Micro1
RIN3	Micro1
RNF130	Micro1
RNF169	Micro1
RNF213	Micro1
RNF216	Micro1
RNF38	Micro1
RNGTT	Micro1
ROCK2	Micro1
ROR2	Micro1
RPTOR	Micro1
RREB1	Micro1
RTCB	Micro1
RTN3	Micro1
RTN4	Micro1
RTTN	Micro1
RUBCNL	Micro1
RUNX1	Micro1
RYR1	Micro1
S100PBP	Micro1
S100Z	Micro1
SAMD12	Micro1
SAMHD1	Micro1
SAMSN1	Micro1
SBNO1	Micro1
SCAMP2	Micro1
SCLT1	Micro1
SDCCAG8	Micro1
SDK1	Micro1
SEC24D	Micro1
SEL1L	Micro1
SEMA4D	Micro1
SEPTIN7	Micro1
SERBP1	Micro1
SERGEF	Micro1
SESN3	Micro1
SETBP1	Micro1
SETD2	Micro1
SETD3	Micro1
SETX	Micro1
SF3B2	Micro1
SFMBT2	Micro1
SGK3	Micro1
SGMS1	Micro1
SH2B3	Micro1
SH3KBP1	Micro1
SH3RF3	Micro1
SHROOM3	Micro1
SHTN1	Micro1
SIPA1L2	Micro1
SIPA1L3	Micro1
SIRPA	Micro1
SKI	Micro1
SKIL	Micro1
SLAIN2	Micro1
SLC15A2	Micro1
SLC15A4	Micro1
SLC22A23	Micro1
SLC23A2	Micro1
SLC25A29	Micro1
SLC38A10	Micro1
SLC38A2	Micro1
SLC39A10	Micro1
SLC39A11	Micro1
SLC9A9	Micro1
SLCO2B1	Micro1
SLFN11	Micro1
SLMAP	Micro1
SLTM	Micro1
SLX4IP	Micro1
SMAD2	Micro1
SMAP1	Micro1
SMARCA1	Micro1
SMARCA2	Micro1
SMCO4	Micro1
SMIM35	Micro1
SMURF1	Micro1
SMURF2	Micro1
SMYD3	Micro1
SNCA	Micro1
SNX1	Micro1
SNX13	Micro1
SNX14	Micro1
SNX18	Micro1
SNX2	Micro1
SNX29	Micro1
SOCS6	Micro1
SOGA1	Micro1
SOX5	Micro1
SPATA13	Micro1
SPATS2	Micro1
SPECC1	Micro1
SPECC1L	Micro1
SPEN	Micro1
SPI1	Micro1
SPNS2	Micro1
SPOP	Micro1
SPPL3	Micro1
SPRED1	Micro1
SPTLC2	Micro1
SPTLC3	Micro1
SRC	Micro1
SREBF2	Micro1
SRGAP2C	Micro1
SRPK2	Micro1
SSBP2	Micro1
SSH1	Micro1
ST5	Micro1
ST6GAL1	Micro1
ST6GALNAC3	Micro1
ST8SIA4	Micro1
STAG1	Micro1
STAU2	Micro1
STEAP1B	Micro1
STEAP3	Micro1
STRN3	Micro1
STX8	Micro1
STXBP5	Micro1
SUFU	Micro1
SUZ12	Micro1
SYCP2	Micro1
SYK	Micro1
SYNDIG1	Micro1
SYNRG	Micro1
SYT17	Micro1
TAB2	Micro1
TAF3	Micro1
TANC1	Micro1
TANGO6	Micro1
TAOK1	Micro1
TASOR	Micro1
TBC1D12	Micro1
TBC1D16	Micro1
TBC1D4	Micro1
TBC1D5	Micro1
TBC1D9	Micro1
TBCD	Micro1
TBCK	Micro1
TCF12	Micro1
TENM4	Micro1
TET2	Micro1
TFCP2	Micro1
TFEB	Micro1
TGFB1	Micro1
TGFBR1	Micro1
TGFBR2	Micro1
TIAM1	Micro1
TIAM2	Micro1
TIGAR	Micro1
TIMP2	Micro1
TJP1	Micro1
TLE4	Micro1
TLN2	Micro1
TLR1	Micro1
TLR10	Micro1
TMCC3	Micro1
TMEFF2	Micro1
TMEM119	Micro1
TMEM163	Micro1
TMEM176B	Micro1
TMEM245	Micro1
TMEM30A	Micro1
TMIGD3	Micro1
TMSB10	Micro1
TNFRSF10D	Micro1
TNFRSF1A	Micro1
TNIK	Micro1
TNRC18	Micro1
TNRC6A	Micro1
TNRC6B	Micro1
TNS3	Micro1
TOR1AIP2	Micro1
TRAK1	Micro1
TRANK1	Micro1
TRAPPC12	Micro1
TRERF1	Micro1
TRIM44	Micro1
TRIP12	Micro1
TSC22D2	Micro1
TTC13	Micro1
TTC17	Micro1
TTLL11	Micro1
TTLL5	Micro1
TTR	Micro1
TVP23C	Micro1
TXNRD1	Micro1
UBAC2	Micro1
UBASH3B	Micro1
UBE2E2	Micro1
UBE2E3	Micro1
UBE2G1	Micro1
UBE2H	Micro1
UBE2J1	Micro1
UBE2K	Micro1
UBE2W	Micro1
UBL3	Micro1
UBR3	Micro1
UCHL3	Micro1
UGP2	Micro1
UGT8	Micro1
UIMC1	Micro1
UMAD1	Micro1
UNC5C	Micro1
USF2	Micro1
USP32	Micro1
USP34	Micro1
USP37	Micro1
USP6NL	Micro1
USP9X	Micro1
UTY	Micro1
UVRAG	Micro1
VASH1	Micro1
VASP	Micro1
VAV1	Micro1
VDAC1	Micro1
VKORC1L1	Micro1
VOPP1	Micro1
VPS13B	Micro1
VSIR	Micro1
VTA1	Micro1
VTI1A	Micro1
WASF2	Micro1
WDFY2	Micro1
WDFY3	Micro1
WDFY4	Micro1
WDR33	Micro1
WDR7	Micro1
WDR70	Micro1
WIPF3	Micro1
WWC2	Micro1
WWOX	Micro1
WWP2	Micro1
XAF1	Micro1
XRCC5	Micro1
YWHAE	Micro1
YY1	Micro1
ZBTB1	Micro1
ZCCHC2	Micro1
ZDHHC14	Micro1
ZDHHC20	Micro1
ZDHHC3	Micro1
ZEB2	Micro1
ZFHX3	Micro1
ZFP36L1	Micro1
ZFYVE16	Micro1
ZMAT3	Micro1
ZMYM4	Micro1
ZNF148	Micro1
ZNF267	Micro1
ZNF280D	Micro1
ZNF362	Micro1
ZNF385A	Micro1
ZNF609	Micro1
ZNF638	Micro1
ZNF652	Micro1
ZNF655	Micro1
ZNF710	Micro1
ZNRF2	Micro1
ZSWIM6	Micro1
ZZEF1	Micro1
ABCA1	Micro2
ABHD13	Micro2
ABHD18	Micro2
ABHD3	Micro2
ABL2	Micro2
ACER3	Micro2
ACOT9	Micro2
ACSL1	Micro2
ACSL3	Micro2
ACSL4	Micro2
ACSM5	Micro2
ADAM17	Micro2
ADAM28	Micro2
ADAM9	Micro2
ADCY7	Micro2
ADGRG1	Micro2
ADNP2	Micro2
ADORA3	Micro2
AFF4	Micro2
AFTPH	Micro2
AGFG1	Micro2
AGO4	Micro2
AGPS	Micro2
AGTPBP1	Micro2
AHNAK	Micro2
AKAP10	Micro2
AKNA	Micro2
AKR1B1	Micro2
ALCAM	Micro2
ALMS1	Micro2
ALOX15B	Micro2
ALPK1	Micro2
AMPD3	Micro2
ANAPC16	Micro2
ANKHD1	Micro2
ANKRD10	Micro2
ANKUB1	Micro2
ANO6	Micro2
ANOS1	Micro2
AP1G1	Micro2
AP2A2	Micro2
AP3B1	Micro2
APAF1	Micro2
APBB3	Micro2
APMAP	Micro2
APOC1	Micro2
APOE	Micro2
ARFGAP3	Micro2
ARFGEF1	Micro2
ARFGEF2	Micro2
ARGLU1	Micro2
ARHGAP15	Micro2
ARHGAP30	Micro2
ARHGAP6	Micro2
ARID2	Micro2
ARID4B	Micro2
ARIH1	Micro2
ARIH2	Micro2
ARL4C	Micro2
ARL5A	Micro2
ARL8B	Micro2
ARPC5	Micro2
ARRB2	Micro2
ASAH1	Micro2
ASCC3	Micro2
ATF6	Micro2
ATF7IP	Micro2
ATG4C	Micro2
ATG5	Micro2
ATP13A3	Micro2
ATP1B3	Micro2
ATP5MG	Micro2
ATP6V0A1	Micro2
ATRN	Micro2
AUH	Micro2
AXL	Micro2
B2M	Micro2
B4GALT1	Micro2
BACH1	Micro2
BANP	Micro2
BASP1	Micro2
BAZ1A	Micro2
BCL6	Micro2
BIRC6	Micro2
BMPR1A	Micro2
BNC2	Micro2
BNIP2	Micro2
BORCS5	Micro2
BROX	Micro2
BRWD3	Micro2
BTG1	Micro2
C11orf65	Micro2
C1GALT1	Micro2
C1orf162	Micro2
C20orf194	Micro2
C9orf72	Micro2
CAB39	Micro2
CACUL1	Micro2
CAPZA1	Micro2
CARD8	Micro2
CASD1	Micro2
CAST	Micro2
CBWD2	Micro2
CCDC91	Micro2
CCM2	Micro2
CCNH	Micro2
CCNL1	Micro2
CCNY	Micro2
CD53	Micro2
CD55	Micro2
CD74	Micro2
CD81	Micro2
CD83	Micro2
CD86	Micro2
CDC27	Micro2
CDC40	Micro2
CDK14	Micro2
CDK8	Micro2
CDKAL1	Micro2
CDKN1A	Micro2
CEBPD	Micro2
CELF2	Micro2
CEP192	Micro2
CEP350	Micro2
CEPT1	Micro2
CERT1	Micro2
CHCHD3	Micro2
CHD1	Micro2
CHD2	Micro2
CHIC1	Micro2
CHKA	Micro2
CHM	Micro2
CHORDC1	Micro2
CHST11	Micro2
CHSY1	Micro2
CIITA	Micro2
CIRBP	Micro2
CLASP2	Micro2
CLCN6	Micro2
CLEC2B	Micro2
CLEC2D	Micro2
CLEC7A	Micro2
CLK1	Micro2
CLMN	Micro2
CMTM6	Micro2
CMTM7	Micro2
CNOT2	Micro2
CNOT6L	Micro2
CNTLN	Micro2
COLEC12	Micro2
COP1	Micro2
CORO1C	Micro2
COX4I1	Micro2
COX7C	Micro2
CPEB2	Micro2
CPEB3	Micro2
CPNE8	Micro2
CPPED1	Micro2
CPSF6	Micro2
CPVL	Micro2
CREM	Micro2
CRLF3	Micro2
CSF2RA	Micro2
CSF3R	Micro2
CSGALNACT1	Micro2
CSNK1G2	Micro2
CSNK1G3	Micro2
CST3	Micro2
CSTF3	Micro2
CTDSPL2	Micro2
CTNNB1	Micro2
CTSB	Micro2
CTSC	Micro2
CTSS	Micro2
CTTNBP2	Micro2
CUL3	Micro2
CWC27	Micro2
CXCL16	Micro2
CXCR4	Micro2
CYBA	Micro2
CYBC1	Micro2
CYCS	Micro2
CYTIP	Micro2
CYTL1	Micro2
DCAF6	Micro2
DCTN4	Micro2
DDI2	Micro2
DDIT4	Micro2
DDX5	Micro2
DENND3	Micro2
DENND4C	Micro2
DLEU7	Micro2
DMXL1	Micro2
DNAJA1	Micro2
DNAJB1	Micro2
DNAJB6	Micro2
DNAJC15	Micro2
DNAJC3	Micro2
DOCK11	Micro2
DOCK5	Micro2
DOP1B	Micro2
DPEP2	Micro2
DPYD	Micro2
DRAM2	Micro2
DUSP1	Micro2
DUSP10	Micro2
DYM	Micro2
DYNLT1	Micro2
DYRK1A	Micro2
ECHDC1	Micro2
EDEM3	Micro2
EEA1	Micro2
EEF1A1	Micro2
EGLN1	Micro2
EIF2AK2	Micro2
EIF2AK4	Micro2
EIF3E	Micro2
EIF3H	Micro2
EIF4A1	Micro2
ELF1	Micro2
ELF2	Micro2
ELL	Micro2
ELL2	Micro2
ELMO1	Micro2
ELOVL5	Micro2
EMILIN2	Micro2
EPB41L2	Micro2
EPB41L3	Micro2
EPS15	Micro2
EPS8	Micro2
ERICH1	Micro2
ERP44	Micro2
ERV3-1	Micro2
ESR1	Micro2
ESYT2	Micro2
ETS2	Micro2
EXOC2	Micro2
EYA2	Micro2
F13A1	Micro2
FAM110B	Micro2
FAM120A	Micro2
FAM135A	Micro2
FAM13A	Micro2
FAM13B	Micro2
FAM149A	Micro2
FAM168A	Micro2
FAM177B	Micro2
FAM49A	Micro2
FAR1	Micro2
FARP1	Micro2
FAU	Micro2
FBXW11	Micro2
FCER1G	Micro2
FCGR2A	Micro2
FCGR3A	Micro2
FCGRT	Micro2
FCHO2	Micro2
FGF20	Micro2
FGGY	Micro2
FILIP1L	Micro2
FKBP15	Micro2
FKBP5	Micro2
FMNL1	Micro2
FMNL2	Micro2
FNBP1	Micro2
FNDC3A	Micro2
FNDC3B	Micro2
FNIP1	Micro2
FOSL2	Micro2
FOXK2	Micro2
FOXO3	Micro2
FOXP1	Micro2
FOXP2	Micro2
FPR1	Micro2
FRMD4B	Micro2
FUCA2	Micro2
FXR1	Micro2
GAA	Micro2
GAB1	Micro2
GAB3	Micro2
GALNT10	Micro2
GATAD1	Micro2
GCA	Micro2
GDAP2	Micro2
GIGYF2	Micro2
GIMAP4	Micro2
GIT2	Micro2
GLDN	Micro2
GLIPR1	Micro2
GLUD1	Micro2
GMDS	Micro2
GNA13	Micro2
GNAQ	Micro2
GPAT3	Micro2
GPATCH2L	Micro2
GPBP1	Micro2
GPD2	Micro2
GPR155	Micro2
GPR34	Micro2
GRAMD4	Micro2
GRASP	Micro2
GSAP	Micro2
GUSB	Micro2
H2AFY	Micro2
H3F3A	Micro2
H3F3B	Micro2
HAVCR2	Micro2
HCLS1	Micro2
HCST	Micro2
HDAC4	Micro2
HEATR3	Micro2
HECTD1	Micro2
HERC1	Micro2
HERPUD1	Micro2
HEXB	Micro2
HGSNAT	Micro2
HIF1A	Micro2
HIPK3	Micro2
HIST1H1C	Micro2
HIST1H1D	Micro2
HIST1H1E	Micro2
HIST1H2BD	Micro2
HIST2H2AC	Micro2
HIST3H2A	Micro2
HLA-A	Micro2
HLA-B	Micro2
HLA-DMA	Micro2
HLA-DMB	Micro2
HLA-DPA1	Micro2
HLA-DPB1	Micro2
HLA-DQA1	Micro2
HLA-DQB1	Micro2
HLA-DRA	Micro2
HLA-DRB1	Micro2
HLA-E	Micro2
HM13	Micro2
HNRNPA2B1	Micro2
HNRNPA3	Micro2
HNRNPD	Micro2
HNRNPDL	Micro2
HNRNPH1	Micro2
HNRNPH3	Micro2
HNRNPM	Micro2
HNRNPU	Micro2
HPCAL1	Micro2
HRH2	Micro2
HS6ST1	Micro2
HSP90AB1	Micro2
HSPA1B	Micro2
HSPA5	Micro2
HSPB1	Micro2
HSPBAP1	Micro2
HSPH1	Micro2
HTT	Micro2
HUWE1	Micro2
IBTK	Micro2
IER5	Micro2
IFI44	Micro2
IFI44L	Micro2
IFNAR2	Micro2
IFNGR1	Micro2
IFNGR2	Micro2
IFRD1	Micro2
IKZF2	Micro2
IL10RA	Micro2
IL10RB	Micro2
IL13RA1	Micro2
IL18	Micro2
INO80	Micro2
INPP4A	Micro2
INPP4B	Micro2
INSIG1	Micro2
IQCB1	Micro2
IQGAP2	Micro2
IRAK3	Micro2
IRF2BP2	Micro2
IRS2	Micro2
ITGAV	Micro2
ITGAX	Micro2
ITSN1	Micro2
ITSN2	Micro2
IWS1	Micro2
JAK1	Micro2
JAK3	Micro2
JARID2	Micro2
JUNB	Micro2
KANSL1L	Micro2
KCMF1	Micro2
KCNMA1	Micro2
KCTD12	Micro2
KCTD7	Micro2
KDM4B	Micro2
KDM4C	Micro2
KDM5A	Micro2
KDM6A	Micro2
KIAA0355	Micro2
KIAA1109	Micro2
KIF13B	Micro2
KIF16B	Micro2
KLHL2	Micro2
KLHL24	Micro2
KMT2E	Micro2
KPNA6	Micro2
KRIT1	Micro2
KTN1	Micro2
KYNU	Micro2
L3MBTL4	Micro2
LARP4	Micro2
LAT2	Micro2
LENG8	Micro2
LGALS8	Micro2
LIMD2	Micro2
LIMK2	Micro2
LITAF	Micro2
LMBR1	Micro2
LMBRD1	Micro2
LNPEP	Micro2
LONP2	Micro2
LPCAT2	Micro2
LRBA	Micro2
LRRC1	Micro2
LRRFIP1	Micro2
LRRK2	Micro2
LTC4S	Micro2
LUC7L3	Micro2
MALT1	Micro2
MAN1A1	Micro2
MAN2A1	Micro2
MAN2B1	Micro2
MANBA	Micro2
MAP2K1	Micro2
MAP2K5	Micro2
MAP3K2	Micro2
MAP3K4	Micro2
MAP3K8	Micro2
MAP4K3	Micro2
MAPKAP1	Micro2
MARCH6	Micro2
MAT2A	Micro2
MAX	Micro2
MBD2	Micro2
MBNL1	Micro2
MBNL2	Micro2
MCL1	Micro2
MCTP1	Micro2
MDM2	Micro2
MED15	Micro2
MFF	Micro2
MFSD1	Micro2
MFSD14C	Micro2
MFSD4B	Micro2
MGAM	Micro2
MGAT1	Micro2
MGST2	Micro2
MICU2	Micro2
MICU3	Micro2
MIS18BP1	Micro2
MITF	Micro2
MLLT10	Micro2
MOB1A	Micro2
MPRIP	Micro2
MRPS28	Micro2
MS4A4E	Micro2
MSN	Micro2
MSR1	Micro2
MT3	Micro2
MTCH1	Micro2
MTF2	Micro2
MTHFS	Micro2
MTMR3	Micro2
MTREX	Micro2
MVB12B	Micro2
MYCBP2	Micro2
MYDGF	Micro2
N4BP2L2	Micro2
NAALADL2	Micro2
NAIP	Micro2
NAMPT	Micro2
NBAS	Micro2
NBDY	Micro2
NCOA3	Micro2
NDFIP1	Micro2
NDUFAF2	Micro2
NDUFB8	Micro2
NFAT5	Micro2
NFE2L2	Micro2
NFIL3	Micro2
NFKB1	Micro2
NGLY1	Micro2
NHSL1	Micro2
NIPBL	Micro2
NKTR	Micro2
NLRC5	Micro2
NOTCH2	Micro2
NPC2	Micro2
NPEPPS	Micro2
NR4A2	Micro2
NRP1	Micro2
NSMAF	Micro2
NT5C2	Micro2
NUFIP2	Micro2
NUMB	Micro2
NUP98	Micro2
OGFRL1	Micro2
OGT	Micro2
ORC4	Micro2
OSBPL1A	Micro2
OSER1	Micro2
OTUD4	Micro2
OXA1L	Micro2
P2RX1	Micro2
P4HA1	Micro2
PABPC1	Micro2
PABPC4	Micro2
PACSIN2	Micro2
PADI2	Micro2
PAN3	Micro2
PAPOLG	Micro2
PAQR3	Micro2
PARP4	Micro2
PARP8	Micro2
PARVG	Micro2
PCBP2	Micro2
PCCA	Micro2
PCM1	Micro2
PCMTD1	Micro2
PCNP	Micro2
PCNX1	Micro2
PDCD4	Micro2
PDE8A	Micro2
PDGFB	Micro2
PDK3	Micro2
PDK4	Micro2
PDS5B	Micro2
PDXDC1	Micro2
PELI1	Micro2
PER1	Micro2
PFKFB3	Micro2
PGS1	Micro2
PHC2	Micro2
PHC3	Micro2
PHF20	Micro2
PHF21A	Micro2
PHF3	Micro2
PHIP	Micro2
PHKB	Micro2
PIAS1	Micro2
PICALM	Micro2
PIK3C3	Micro2
PIK3IP1	Micro2
PIK3R1	Micro2
PIK3R5	Micro2
PIKFYVE	Micro2
PILRA	Micro2
PIP4K2A	Micro2
PLA2G4A	Micro2
PLAG1	Micro2
PLEKHA2	Micro2
PLIN2	Micro2
PLSCR1	Micro2
PLXNC1	Micro2
PLXND1	Micro2
PMS1	Micro2
POLK	Micro2
PPARD	Micro2
PPFIBP2	Micro2
PPM1B	Micro2
PPP1CB	Micro2
PPP1R12A	Micro2
PPP1R21	Micro2
PPP1R35	Micro2
PPP1R3B	Micro2
PPP2R2A	Micro2
PPP4R2	Micro2
PPP4R3A	Micro2
PPP4R3B	Micro2
PRAM1	Micro2
PRKACB	Micro2
PRKCH	Micro2
PRKD3	Micro2
PRKN	Micro2
PRKRA	Micro2
PRKX	Micro2
PRMT9	Micro2
PROS1	Micro2
PRPF40A	Micro2
PSAP	Micro2
PSME4	Micro2
PTBP3	Micro2
PTEN	Micro2
PTGDS	Micro2
PTGER4	Micro2
PTGES3	Micro2
PTK2B	Micro2
PTP4A2	Micro2
PTPN1	Micro2
PTPN12	Micro2
PTPN2	Micro2
PUM2	Micro2
R3HCC1L	Micro2
RAB11A	Micro2
RAB12	Micro2
RAB1A	Micro2
RAB29	Micro2
RAB31	Micro2
RACK1	Micro2
RAD21	Micro2
RAD23B	Micro2
RAF1	Micro2
RALGAPA1	Micro2
RALGAPA2	Micro2
RALGPS2	Micro2
RANBP2	Micro2
RANBP9	Micro2
RAP1GDS1	Micro2
RAPGEF1	Micro2
RAPH1	Micro2
RASA1	Micro2
RASA2	Micro2
RASSF2	Micro2
RASSF3	Micro2
RASSF4	Micro2
RBM25	Micro2
RBM26	Micro2
RBM27	Micro2
RBM33	Micro2
RBM39	Micro2
RBM47	Micro2
RBMX	Micro2
RBPJ	Micro2
RC3H1	Micro2
RCSD1	Micro2
RDX	Micro2
REL	Micro2
RGPD5	Micro2
RGS1	Micro2
RHBDF2	Micro2
RHOQ	Micro2
RHOT1	Micro2
RIC1	Micro2
RICTOR	Micro2
RIPK2	Micro2
RNASE6	Micro2
RNF111	Micro2
RNF13	Micro2
RNF144B	Micro2
RNF145	Micro2
RNF149	Micro2
RNF150	Micro2
RNF166	Micro2
RNMT	Micro2
ROBO3	Micro2
ROCK1	Micro2
RRAGB	Micro2
RRM2B	Micro2
RSRC1	Micro2
RSRP1	Micro2
RSU1	Micro2
RTN1	Micro2
RYBP	Micro2
SACM1L	Micro2
SARAF	Micro2
SAT1	Micro2
SBF2	Micro2
SCAF8	Micro2
SCAPER	Micro2
SCARB2	Micro2
SCFD1	Micro2
SCIMP	Micro2
SCIN	Micro2
SCYL2	Micro2
SDC2	Micro2
SDCBP	Micro2
SEC11A	Micro2
SEC14L1	Micro2
SEC24B	Micro2
SECISBP2	Micro2
SELENOP	Micro2
SEPTIN2	Micro2
SEPTIN6	Micro2
SERINC5	Micro2
SERPINE1	Micro2
SESN1	Micro2
SETD5	Micro2
SF1	Micro2
SGK1	Micro2
SGPP1	Micro2
SH3BP5	Micro2
SH3PXD2A	Micro2
SH3RF1	Micro2
SH3TC1	Micro2
SHISAL2A	Micro2
SIGLEC10	Micro2
SIGLEC8	Micro2
SIGLEC9	Micro2
SINHCAF	Micro2
SIPA1L1	Micro2
SIRPB2	Micro2
SKAP2	Micro2
SLA	Micro2
SLC11A1	Micro2
SLC11A2	Micro2
SLC12A9	Micro2
SLC16A3	Micro2
SLC1A3	Micro2
SLC25A13	Micro2
SLC25A32	Micro2
SLC25A37	Micro2
SLC2A3	Micro2
SLC2A5	Micro2
SLC30A9	Micro2
SLC38A9	Micro2
SLC44A2	Micro2
SLC49A4	Micro2
SLC4A7	Micro2
SLC5A3	Micro2
SLC7A5	Micro2
SLC7A6	Micro2
SMAP2	Micro2
SMCHD1	Micro2
SND1	Micro2
SNRK	Micro2
SNX3	Micro2
SNX30	Micro2
SNX8	Micro2
SNX9	Micro2
SOAT1	Micro2
SORT1	Micro2
SP100	Micro2
SP110	Micro2
SP3	Micro2
SPAG9	Micro2
SPATA6	Micro2
SPG11	Micro2
SPIDR	Micro2
SPON1	Micro2
SPOPL	Micro2
SPRY1	Micro2
SRBD1	Micro2
SRGAP1	Micro2
SRGN	Micro2
SRSF11	Micro2
SRSF2	Micro2
SRSF5	Micro2
SSH2	Micro2
ST3GAL1	Micro2
ST3GAL5	Micro2
ST3GAL6	Micro2
STAG2	Micro2
STAMBP	Micro2
STARD13	Micro2
STARD7	Micro2
STAT3	Micro2
STAT6	Micro2
STIM2	Micro2
STIMATE	Micro2
STIP1	Micro2
STK3	Micro2
STOM	Micro2
STRN	Micro2
STT3B	Micro2
STX12	Micro2
STX16	Micro2
STX6	Micro2
STX7	Micro2
STXBP3	Micro2
SUCLG2	Micro2
SUMF1	Micro2
SUPT3H	Micro2
SUSD6	Micro2
SWAP70	Micro2
SYAP1	Micro2
SYTL3	Micro2
TACC1	Micro2
TAF15	Micro2
TANC2	Micro2
TANK	Micro2
TAOK3	Micro2
TASOR2	Micro2
TASP1	Micro2
TBC1D14	Micro2
TBC1D15	Micro2
TBC1D2B	Micro2
TBL1XR1	Micro2
TCF4	Micro2
TDRD7	Micro2
TENT2	Micro2
TFEC	Micro2
TFRC	Micro2
TGFBI	Micro2
THEMIS2	Micro2
THRB	Micro2
TLK1	Micro2
TLN1	Micro2
TM6SF1	Micro2
TM9SF2	Micro2
TMCC1	Micro2
TMEM131	Micro2
TMEM131L	Micro2
TMEM140	Micro2
TMEM156	Micro2
TMEM165	Micro2
TMEM243	Micro2
TMEM71	Micro2
TMOD1	Micro2
TMOD3	Micro2
TNFAIP2	Micro2
TNFRSF14	Micro2
TNFRSF1B	Micro2
TNKS	Micro2
TNPO3	Micro2
TOMM7	Micro2
TPK1	Micro2
TRA2A	Micro2
TRA2B	Micro2
TRAPPC8	Micro2
TREM2	Micro2
TRIM22	Micro2
TRPM7	Micro2
TRPS1	Micro2
TSC22D3	Micro2
TSPAN14	Micro2
TTC3	Micro2
TTC7A	Micro2
TTYH3	Micro2
TYMP	Micro2
TYROBP	Micro2
UBA6	Micro2
UBAP1	Micro2
UBE2D2	Micro2
UBE2D3	Micro2
UBE2F	Micro2
UBE2O	Micro2
UBE2R2	Micro2
UBE3C	Micro2
UBQLN1	Micro2
UBR1	Micro2
UBR2	Micro2
UBR5	Micro2
UBXN2B	Micro2
UEVLD	Micro2
UGCG	Micro2
URGCP	Micro2
URI1	Micro2
USP10	Micro2
USP24	Micro2
USP36	Micro2
USP47	Micro2
UST	Micro2
UTRN	Micro2
VAPA	Micro2
VAV3	Micro2
VEGFA	Micro2
VGLL4	Micro2
VIM	Micro2
VMP1	Micro2
VPS39	Micro2
VPS53	Micro2
VPS54	Micro2
VPS8	Micro2
VRK2	Micro2
WAC	Micro2
WAPL	Micro2
WARS	Micro2
WAS	Micro2
WDFY1	Micro2
WDTC1	Micro2
WNK1	Micro2
WSB1	Micro2
XPO6	Micro2
XRN2	Micro2
XYLT1	Micro2
YPEL5	Micro2
YTHDC1	Micro2
YTHDC2	Micro2
ZBED5	Micro2
ZBTB16	Micro2
ZBTB46	Micro2
ZC3H12C	Micro2
ZC3HAV1	Micro2
ZCCHC7	Micro2
ZDHHC2	Micro2
ZFAND3	Micro2
ZFAND6	Micro2
ZFC3H1	Micro2
ZFP36	Micro2
ZFP36L2	Micro2
ZFX	Micro2
ZMYM2	Micro2
ZMYM6	Micro2
ZNF106	Micro2
ZNF207	Micro2
ZNF330	Micro2
ZNF331	Micro2
ZNF33A	Micro2
ZNF644	Micro2
ZNF800	Micro2
ZNF804A	Micro2
ZNF81	Micro2
ZSWIM7	Micro2
