## Supplemental Tables S1-S24 for "Epigenetic and 3D genome reprogramming during the aging of human hippocampus": Table_S19.tsv

cCRE	Pearson_r	celltype	pval	fdr	Age_Correlated
chr14-61695199-61695698	0.756373718848605	Microglia	0.000696999185409188	0.348891185313379	Up
chr4-20251604-20252103	-0.785648386751326	Microglia	0.000309572814698909	0.294938926497788	Down
chr17-2401884-2402383	0.751061998725256	Microglia	0.000798161507896511	0.36406567518027	Up
chr19-10334668-10335167	-0.873364727370984	Microglia	9.95543252625934e-06	0.0877661881121818	Down
chr12-48197993-48198492	0.752775111879003	Microglia	0.000764299851239426	0.356336433047804	Up
chr17-57662853-57663352	-0.775383427311333	Microglia	0.000417011201153914	0.303734668132107	Down
chr16-2091064-2091563	-0.766009894854959	Microglia	0.0005403574489145	0.317788870845275	Down
chr3-9946346-9946845	-0.879135129976842	Microglia	7.29791533329683e-06	0.0877661881121818	Down
chr2-66433231-66433730	-0.821568151933183	Microglia	9.49738930908921e-05	0.200219419184549	Down
chr11-57741079-57741578	0.76270740178281	Microglia	0.000590384153160445	0.330785422432345	Up
chr22-46296548-46297047	0.776265843807777	Microglia	0.000406710595594319	0.303734668132107	Up
chr5-51383035-51383534	-0.778463166261142	Microglia	0.000381969870142249	0.303734668132107	Down
chr6-6686921-6687420	-0.755835230407562	Microglia	0.00070674815394691	0.348891185313379	Down
chr15-28832012-28832511	-0.777869471651511	Microglia	0.000388528610819464	0.303734668132107	Down
chr3-129233474-129233973	0.83478925774607	Microglia	5.75103924782749e-05	0.175731136565959	Up
chr14-90454240-90454739	-0.895479425845034	Microglia	2.76072786087086e-06	0.0877661881121818	Down
chr4-139740324-139740823	0.764478811718562	Microglia	0.000563097715334411	0.321214123203262	Up
chr11-65606985-65607484	-0.773765802865497	Microglia	0.00043645295620364	0.306703082810493	Down
chr11-85685926-85686425	-0.850109448608014	Microglia	3.03763257053988e-05	0.147598679225264	Down
chr7-87475444-87475943	-0.819543717203187	Microglia	0.000102191800932467	0.204313732177689	Down
chr8-11878413-11878912	0.751723279197693	Microglia	0.000784947678198191	0.363424355693274	Up
chr17-72120639-72121138	-0.790246257959425	Microglia	0.000269505596804173	0.273229486167725	Down
chr10-69057182-69057681	0.764913027993395	Microglia	0.000556570036193165	0.319369108046344	Up
chr19-49447974-49448473	-0.799275064038082	Microglia	0.000203243682518737	0.246360104112588	Down
chr9-6412286-6412785	-0.75972796034043	Microglia	0.000638727867141399	0.33984964991674	Down
chr15-73951071-73951570	0.835521145795017	Microglia	5.58652754800295e-05	0.175731136565959	Up
chr7-127587482-127587981	-0.80031257687422	Microglia	0.000196583883415133	0.242941910968402	Down
chr19-46697366-46697865	-0.847046883126621	Microglia	3.46982639707153e-05	0.147598679225264	Down
chr6-124962476-124962975	-0.761613181977362	Microglia	0.00060777603467706	0.331138944705793	Down
chr2-66434768-66435267	-0.782961001161983	Microglia	0.000335188423429851	0.298210067542292	Down
chr1-155178684-155179183	-0.858389753542099	Microglia	2.08834053056007e-05	0.125740773787564	Down
chr2-66433972-66434471	-0.844441519703638	Microglia	3.87695031940181e-05	0.149528176716349	Down
chr13-76885506-76886005	-0.779693569608925	Microglia	0.000368667932990571	0.303734668132107	Down
chr3-9947034-9947533	-0.910257182654003	Microglia	9.8886727629704e-07	0.0479477020594527	Down
chr6-139029497-139029996	-0.761405606794603	Microglia	0.000611122362853555	0.331138944705793	Down
chr9-27626472-27626971	-0.769835748560245	Microglia	0.000486819498275672	0.316841079498546	Down
chr2-43100883-43101382	-0.773030342547258	Microglia	0.000445536130915736	0.30701555032775	Down
chr5-177132058-177132557	-0.756080095549995	Microglia	0.000702301247307785	0.348891185313379	Down
chr2-146392056-146392555	-0.87619737612358	Microglia	8.56417923570307e-06	0.0877661881121818	Down
chr6-92554965-92555464	-0.843930765089091	Microglia	3.96127163458329e-05	0.149528176716349	Down
chr11-13009713-13010212	-0.806780089757623	Microglia	0.000159021021375347	0.236370349086522	Down
chr14-76868464-76868963	-0.775208765381919	Microglia	0.000419075356385336	0.303734668132107	Down
chr17-63841604-63842103	-0.767799158139736	Microglia	0.000514746033425849	0.317788870845275	Down
chr3-64685720-64686219	-0.827036165778135	Microglia	7.75689285863149e-05	0.186616431342735	Down
chr1-37556646-37557145	-0.811157195674378	Microglia	0.00013714982507419	0.231731303930363	Down
chr11-73273218-73273717	-0.769486647297514	Microglia	0.000491515746763235	0.31724900408985	Down
chr12-123480697-123481196	-0.857226527799469	Microglia	2.20427239431667e-05	0.125740773787564	Down
chr14-103118932-103119431	0.787402561892056	Microglia	0.000293742606839816	0.287734235336275	Up
chr17-2122848-2123347	0.794193875501796	Microglia	0.000238623689202506	0.26214585452948	Up
chr3-76362562-76363061	-0.765677218357412	Microglia	0.000545233051405187	0.317788870845275	Down
chr3-104720201-104720700	-0.838021708376302	Microglia	5.05380372228322e-05	0.174956231070579	Down
chr8-56113350-56113849	-0.76082547988767	Microglia	0.000620555041947733	0.334324028849341	Down
chr8-104588185-104588684	-0.756399898873407	Microglia	0.000696528044041624	0.348891185313379	Down
chr1-43348916-43349415	-0.828689991481879	Microglia	7.2862510632217e-05	0.186616431342735	Down
chr13-67230983-67231482	-0.770040677643128	Microglia	0.000484079975960317	0.316841079498546	Down
chr18-79950706-79951205	-0.755587569507643	Microglia	0.000711269327547676	0.348891185313379	Down
chr2-52583955-52584454	-0.783693278408352	Microglia	0.000328041014816205	0.298210067542292	Down
chr2-131394515-131395014	-0.846840816406357	Microglia	3.50066473027179e-05	0.147598679225264	Down
chr22-17368552-17369051	-0.805936348179782	Microglia	0.000163553025402168	0.236370349086522	Down
chr22-38871391-38871890	-0.766642151381572	Microglia	0.000531190205098005	0.317788870845275	Down
chr22-42414829-42415328	-0.822634773254569	Microglia	9.13451988946258e-05	0.196848903617919	Down
chr5-68187531-68188030	-0.834580009597465	Microglia	5.79881038423375e-05	0.175731136565959	Down
chr6-30752191-30752690	0.772708373290112	Microglia	0.000449561311126997	0.30701555032775	Up
chr7-120060219-120060718	-0.80936811107064	Microglia	0.000145765501827813	0.231731303930363	Down
chr1-243268658-243269157	-0.790127635774317	Microglia	0.000270482399299836	0.273229486167725	Down
chr18-62503645-62504144	-0.811570972804728	Microglia	0.000135218725497367	0.231731303930363	Down
chr3-13019238-13019737	-0.75081776140441	Microglia	0.000803087801836753	0.36406567518027	Down
chr6-149273228-149273727	0.766927266421712	Microglia	0.000527098352356881	0.317788870845275	Up
chr16-64315322-64315821	-0.768647705441733	Microglia	0.000502954329605984	0.317788870845275	Down
chr18-23105718-23106217	-0.801169354365858	Microglia	0.000191221640129413	0.242941910968402	Down
chr21-34072334-34072833	-0.78047783814248	Microglia	0.000360390581849706	0.303734668132107	Down
chr4-182144442-182144941	-0.756062448373323	Microglia	0.0007026209609348	0.348891185313379	Down
chr6-11732012-11732511	0.800863940694014	Microglia	0.000193119008383945	0.242941910968402	Up
chr7-119985204-119985703	-0.776808527001873	Microglia	0.00040048069043774	0.303734668132107	Down
chr2-66432703-66433202	-0.759201538908408	Microglia	0.000647598335312225	0.33984964991674	Down
chr4-159401368-159401867	-0.883554801826492	Microglia	5.69165914982176e-06	0.0877661881121818	Down
chr6-163263103-163263602	-0.793930593360131	Microglia	0.000240587584976785	0.26214585452948	Down
chr11-9716557-9717056	0.789483988371699	Microglia	0.000275833792048502	0.275762700864984	Up
chr15-28984878-28985377	-0.762292387717709	Microglia	0.000596931672345041	0.330785422432345	Down
chr17-944420-944919	-0.762685481482551	Microglia	0.000590728497182105	0.330785422432345	Down
chr2-52612950-52613449	-0.755514643375868	Microglia	0.000712605147429423	0.348891185313379	Down
chr1-203364352-203364851	-0.823221856105969	Microglia	8.93977248780839e-05	0.196848903617919	Down
chr14-20830680-20831179	-0.847819601158822	Microglia	3.35620510847601e-05	0.147598679225264	Down
chr14-58777357-58777856	-0.772859992872632	Microglia	0.000447662081773938	0.30701555032775	Down
chr2-66445729-66446228	-0.827718080027504	Microglia	7.55985441266461e-05	0.186616431342735	Down
chr2-162073199-162073698	-0.783192117662541	Microglia	0.000332918842764439	0.298210067542292	Down
chr4-182448115-182448614	-0.778608455255308	Microglia	0.000380378815812443	0.303734668132107	Down
chr4-184440089-184440588	-0.935614098991283	Microglia	1.03634687043067e-07	0.0100499737760014	Down
chr11-129312849-129313348	-0.809753642916618	Microglia	0.000143871878710301	0.231731303930363	Down
chr14-105324293-105324792	-0.755804146256254	Microglia	0.000707314312073458	0.348891185313379	Down
chr17-47789957-47790456	-0.767217796186249	Microglia	0.000522955522496727	0.317788870845275	Down
chr2-74777344-74777843	-0.798503482819338	Microglia	0.000208316870711341	0.246360104112588	Down
chr2-105625582-105626081	-0.786307574456578	Microglia	0.000303543394343622	0.294361206664727	Down
chr21-35810918-35811417	-0.75293139265514	Microglia	0.000761270400921966	0.356336433047804	Down
chr8-18854755-18855254	-0.804703604899937	Microglia	0.000170366958605198	0.236370349086522	Down
chr1-8363618-8364117	-0.771796994259823	Microglia	0.000461118016109792	0.312705731554175	Down
chr10-4206261-4206760	-0.777089625711611	Microglia	0.000397284822007402	0.303734668132107	Down
chr14-76811517-76812016	-0.761950284324936	Microglia	0.000602373707445894	0.331138944705793	Down
chr18-32469088-32469587	-0.754824460409513	Microglia	0.000725349846596399	0.351704006868429	Down
chr18-49767277-49767776	-0.76988997371872	Microglia	0.000486093368609415	0.316841079498546	Down
chr19-11361420-11361919	-0.800103540733067	Microglia	0.000197910914838915	0.242941910968402	Down
chr22-17366820-17367319	-0.880725289970113	Microglia	6.68099360070444e-06	0.0877661881121818	Down
chr3-76383679-76384178	-0.792246754816858	Microglia	0.000253467069513316	0.269330345586538	Down
chr5-43063577-43064076	-0.806442085695792	Microglia	0.000160823856447203	0.236370349086522	Down
chr6-27761784-27762283	-0.75385715062322	Microglia	0.000743526278831289	0.353902595615455	Down
chr6-139470848-139471347	-0.759158149952078	Microglia	0.000648333954468645	0.33984964991674	Down
chr7-149722298-149722797	-0.773253450489122	Microglia	0.000442764358871993	0.30701555032775	Down
chr9-127133136-127133635	-0.85528325992825	Microglia	2.40998148604564e-05	0.129837752560709	Down
chr9-132238892-132239391	-0.8074632058487	Microglia	0.000155428657777783	0.236370349086522	Down
chr15-39976522-39977021	-0.777036360107726	Microglia	0.000397888787587109	0.303734668132107	Down
chr16-64305618-64306117	-0.776214585091099	Microglia	0.000407303146324691	0.303734668132107	Down
chr2-11343478-11343977	-0.753310375417985	Microglia	0.000753964849421133	0.354930782876769	Down
chr2-142130067-142130566	-0.783547412488577	Microglia	0.000329454601460765	0.298210067542292	Down
chr20-10060171-10060670	-0.750802151523296	Microglia	0.000803403500784509	0.36406567518027	Down
chr21-39006625-39007124	0.81011314777907	Microglia	0.000142124560199362	0.231731303930363	Up
chr4-56049413-56049912	-0.767859793498474	Microglia	0.000513895941151763	0.317788870845275	Down
chr6-85186713-85187212	-0.760051122560515	Microglia	0.000633332070623874	0.339322527893648	Down
chr8-18851266-18851765	-0.791985805816266	Microglia	0.00025551319199754	0.269330345586538	Down
chr1-158999577-159000076	-0.819910539689795	Microglia	0.000100851096828598	0.204313732177689	Down
chr1-164576680-164577179	-0.85929520112582	Microglia	2.0016809106586e-05	0.125740773787564	Down
chr14-63295076-63295575	-0.768271747685226	Microglia	0.000508151006628754	0.317788870845275	Down
chr15-20645853-20646352	0.803828981739671	Microglia	0.000175342977631773	0.236911468849932	Up
chr16-67987368-67987867	-0.800133325358901	Microglia	0.000197721379376129	0.242941910968402	Down
chr19-38596048-38596547	-0.803732856751381	Microglia	0.000175897146245889	0.236911468849932	Down
chr20-48703509-48704008	-0.770683678398443	Microglia	0.000475566574516931	0.315877181943695	Down
chr6-44779341-44779840	0.75337267610229	Microglia	0.000752769421011859	0.354930782876769	Up
chr6-156719087-156719586	-0.791183778467768	Microglia	0.000261887764945763	0.270705673482909	Down
chr9-14494354-14494853	-0.774391229342278	Microglia	0.000428849399202857	0.305776656711108	Down
chr9-34370745-34371244	-0.802931891117654	Microglia	0.000180571568512655	0.239875724061846	Down
chr9-129596479-129596978	-0.769303886059543	Microglia	0.00049398916852351	0.31724900408985	Down
chr10-92407630-92408129	-0.785578055866339	Microglia	0.000310221918048718	0.294938926497788	Down
chr11-67496860-67497359	-0.827581467347013	Microglia	7.59899034327138e-05	0.186616431342735	Down
chr12-70467827-70468326	-0.874072455748993	Microglia	9.59118295113729e-06	0.0877661881121818	Down
chr12-131613650-131614149	-0.827619793520151	Microglia	7.58799388858288e-05	0.186616431342735	Down
chr15-28788555-28789054	-0.777545198090433	Microglia	0.000392150041074553	0.303734668132107	Down
chr15-28985538-28986037	-0.870510946566349	Microglia	1.15446233782914e-05	0.0932949876758176	Down
chr15-70246790-70247289	-0.75761207084942	Microglia	0.000674998154250931	0.348891185313379	Down
chr16-31451689-31452188	-0.77572518842092	Microglia	0.000412996526823458	0.303734668132107	Down
chr16-67649367-67649866	-0.788092801105269	Microglia	0.000287700182957737	0.284691073901292	Down
chr2-1989992-1990491	0.812036720224768	Microglia	0.000133072181050495	0.231731303930363	Up
chr3-59884353-59884852	0.774132504427818	Microglia	0.000431981458823633	0.305776656711108	Up
chr6-138545472-138545971	-0.847576539780872	Microglia	3.3916041020169e-05	0.147598679225264	Down
chr9-21413633-21414132	-0.762325261083763	Microglia	0.000596410873508275	0.330785422432345	Down
chr9-23537279-23537778	-0.792072800565064	Microglia	0.000254829544848457	0.269330345586538	Down
chr1-201013832-201014331	-0.8145746634492	Microglia	0.000121866803803491	0.231726143114579	Down
chr10-21510079-21510578	-0.83716173550443	Microglia	5.23199866052775e-05	0.174956231070579	Down
chr14-59583080-59583579	0.829472175552785	Microglia	7.07210416062577e-05	0.186616431342735	Up
chr2-1910495-1910994	0.824419091556028	Microglia	8.55333470634682e-05	0.192897589104182	Up
chr2-151891758-151892257	-0.753951299081711	Microglia	0.000741740906348384	0.353902595615455	Down
chr3-71135292-71135791	-0.87351753816063	Microglia	9.87581551990537e-06	0.0877661881121818	Down
chr3-125119643-125120142	-0.798520166267184	Microglia	0.000208206076171906	0.246360104112588	Down
chr6-97668727-97669226	-0.843645652682957	Microglia	4.00900499574641e-05	0.149528176716349	Down
chr8-74039568-74040067	-0.795695939572482	Microglia	0.00022767163835996	0.259746554470084	Down
chr8-123653706-123654205	-0.765476005426735	Microglia	0.000548199498285736	0.317788870845275	Down
chr11-134572733-134573232	-0.824876687608728	Microglia	8.40936175052551e-05	0.192897589104182	Down
chr2-1990657-1991156	0.86392654232501	Microglia	1.60411413953143e-05	0.118321416643584	Up
chr3-23210030-23210529	-0.808808422054696	Microglia	0.00014855136615604	0.232351108596484	Down
chr6-52376100-52376599	-0.784738569911606	Microglia	0.000318057054589665	0.298210067542292	Down
chr7-150945779-150946278	-0.7813479685077	Microglia	0.00035138726055447	0.303734668132107	Down
chr8-49169731-49170230	-0.779068661219874	Microglia	0.000375375188124483	0.303734668132107	Down
chrX-104460497-104460996	-0.777999387082679	Microglia	0.000387085505363594	0.303734668132107	Down
chr14-106844564-106845063	0.761399046432142	Microglia	0.00061122836919141	0.331138944705793	Up
chr16-46916923-46917422	-0.784042504246581	Microglia	0.000324677025213659	0.298210067542292	Down
chr19-17530525-17531024	-0.76563218398573	Microglia	0.000545895834803845	0.317788870845275	Down
chr19-32497266-32497765	-0.837298939596938	Microglia	5.20322168324251e-05	0.174956231070579	Down
chr2-1931084-1931583	0.812814478216012	Microglia	0.000129550828524101	0.231731303930363	Up
chr2-11378002-11378501	-0.818696930567552	Microglia	0.000105343507181072	0.204313732177689	Down
chr2-141737156-141737655	-0.755332476745665	Microglia	0.000715950975791311	0.348891185313379	Down
chr20-24356159-24356658	-0.77515601693894	Microglia	0.00041970039215986	0.303734668132107	Down
chr3-10232024-10232523	0.813880885871607	Microglia	0.000124848868042303	0.231731303930363	Up
chr4-2156848-2157347	-0.774336778731544	Microglia	0.000429507003693518	0.305776656711108	Down
chr5-94524784-94525283	-0.759530603913069	Microglia	0.000642041644673774	0.33984964991674	Down
chr9-103397802-103398301	-0.832553564507447	Microglia	6.27884682481343e-05	0.17908563848126	Down
chr10-103659868-103660367	0.797029897874017	Microglia	0.000218297733147395	0.253385536374453	Up
chr11-414785-415284	0.756473892925689	Microglia	0.000695197845301852	0.348891185313379	Up
chr11-123132080-123132579	0.768876000686667	Microglia	0.000499820137044726	0.317788870845275	Up
chr12-10121199-10121698	0.812835650129035	Microglia	0.000129456065912252	0.231731303930363	Up
chr14-44846152-44846651	-0.75380683534126	Microglia	0.000744481871673656	0.353902595615455	Down
chr14-64354675-64355174	-0.810180136775871	Microglia	0.000141800928428463	0.231731303930363	Down
chr15-63389957-63390456	-0.80596418290024	Microglia	0.00016340182418724	0.236370349086522	Down
chr19-49422875-49423374	-0.833379540475142	Microglia	6.07932924015435e-05	0.178649379716354	Down
chr2-10911621-10912120	-0.766247638843609	Microglia	0.0005368951836969	0.317788870845275	Down
chr2-11378664-11379163	-0.781816493057596	Microglia	0.000346616885052577	0.303734668132107	Down
chr4-57214524-57215023	-0.801694367134308	Microglia	0.000187996173801123	0.242941910968402	Down
chr4-185896942-185897441	-0.765317941589584	Microglia	0.0005505391111318	0.317788870845275	Down
chr5-32725650-32726149	-0.779343913657376	Microglia	0.000372408545758276	0.303734668132107	Down
chr6-127514143-127514642	-0.775711955101418	Microglia	0.000413151383122122	0.303734668132107	Down
chr7-71355752-71356251	-0.826583826003924	Microglia	7.88994450636983e-05	0.186616431342735	Down
chr7-129924555-129925054	-0.77151426848318	Microglia	0.000464752469115334	0.312981740919858	Down
chr9-107733112-107733611	-0.794362949945746	Microglia	0.00023736953249365	0.26214585452948	Down
chr10-3542168-3542667	-0.783041650790773	Microglia	0.000334394990392344	0.298210067542292	Down
chr2-1995789-1996288	0.886093976606922	Microglia	4.91189625524944e-06	0.0877661881121818	Up
chr22-49656761-49657260	0.819172958849674	Microglia	0.000103561941355114	0.204313732177689	Up
chr3-122929184-122929683	-0.794640382591686	Microglia	0.00023532343325312	0.26214585452948	Down
chr4-1625778-1626277	0.791119915274755	Microglia	0.000262400962179875	0.270705673482909	Up
chr5-43075259-43075758	-0.796858604348105	Microglia	0.000219483217895891	0.253385536374453	Down
chr6-151691088-151691587	0.771025744211519	Microglia	0.000471088110556522	0.315060479456681	Up
chrX-47637459-47637958	0.767824950162413	Microglia	0.000514384294417403	0.317788870845275	Up
chr15-28289280-28289779	-0.764006563627994	Microglia	0.000570268523299165	0.323402280976237	Down
chr20-3980719-3981218	0.780106797874713	Microglia	0.000364287281148721	0.303734668132107	Up
chr22-27124067-27124566	0.766212151157711	Microglia	0.000537410828071455	0.317788870845275	Up
chr3-85504171-85504670	-0.779627731431994	Microglia	0.000369369887183535	0.303734668132107	Down
chr4-9859-10358	0.756205912705151	Microglia	0.000700025280523786	0.348891185313379	Up
chr4-89487296-89487795	0.778429851354624	Microglia	0.000382335473700923	0.303734668132107	Up
chr5-43191821-43192320	-0.75080544344239	Microglia	0.000803336915550978	0.36406567518027	Down
chr6-138554614-138555113	-0.754435614323068	Microglia	0.000732612173252986	0.353458037319444	Down
chr7-75569488-75569987	0.781428849655082	Microglia	0.000350559902356767	0.303734668132107	Up
chr8-892924-893423	0.765685673979469	Microglia	0.000545108681549724	0.317788870845275	Up
chr9-98248786-98249285	0.757421984693776	Microglia	0.00067833772632942	0.348891185313379	Up
chr13-44274335-44274834	0.805116899821342	Microglia	0.000168056715781816	0.236370349086522	Up
chr3-24428394-24428893	0.756124433674521	Microglia	0.000701498501342197	0.348891185313379	Up
chr3-192122713-192123212	-0.804658528395764	Microglia	0.000170620514937422	0.236370349086522	Down
chr5-36403911-36404410	0.862628542415795	Microglia	1.70817203713347e-05	0.118321416643584	Up
chr5-122790629-122791128	-0.751620084560273	Microglia	0.000786997831354344	0.363424355693274	Down
