## Supplemental Tables S1-S24 for "Epigenetic and 3D genome reprogramming during the aging of human hippocampus": Table_S23.tsv

chr	start	End	20-40	80-100	pval	adj_pval	Direction	celltype
chr16	83000000	83100000	-0.65928	0.44718	2.04403952669855e-05	0.0455244766950798	A	Astro
chr18	34900000	35000000	-0.21958	1.31624	1.0380906613945701e-10	2.54321831135056e-06	A	Astro
chr2	2700000	2800000	0.11602	-0.92084	2.03523591358416e-05	0.0455244766950798	B	Astro
chr2	50800000	50900000	1.20013	-0.044	8.40088471302589e-10	1.02906637292211e-05	B	Astro
chr2	53900000	54000000	0.96747	-0.16276	4.27265567406665e-07	0.0017445965226493	B	Astro
chr2	210200000	210300000	0.20261	1.43558	1.3271823260750102e-09	1.08382132688372e-05	A	Astro
chr2	227900000	228000000	-0.16635	1.05571	3.22328716519145e-09	1.97418280650063e-05	A	Astro
chr22	17700000	17800000	-0.46312	-1.65522	5.9360967004264e-06	0.0181785541329683	B	Astro
chr22	19500000	19600000	0.36088	-0.82658	1.19307197852775e-05	0.0324767448910572	B	Astro
chr7	2000000	2100000	2.93084	1.88918	1.78322879426343e-06	0.0062410460329514	B	Astro
chr8	26200000	26300000	0.39294	1.59574	3.3397106995841e-07	0.0016363914485822	A	Astro
chr18	7400000	7500000	-0.25712	0.92689	1.44575572946717e-08	0.0001180170401964	A	Oligo
chr18	77500000	77600000	0.38879	-0.68818	2.87210802553983e-06	0.0117225089062408	B	Oligo
chr19	11000000	11100000	0.06126	1.48997	9.22349888514518e-08	0.0005646856604958	A	Oligo
chr19	15300000	15400000	0.65108	1.94961	5.14284695360795e-06	0.0179918827209864	A	Oligo
chr19	17700000	17800000	0.50677	1.97167	9.25974469022375e-09	0.0001133809438594	A	Oligo
chr5	170800000	170900000	0.71658	-0.25808	1.58184157389432e-07	0.0007747543660619	B	Oligo
chr5	170900000	171000000	0.49396	-0.52985	7.3572618251819306e-09	0.0001133809438594	B	Oligo
chr8	133000000	133100000	-0.64448	0.37964	1.79120268868313e-05	0.0548309533039515	A	Oligo
chr1	113800000	113900000	-0.87555	-1.78598	1.13559292095511e-06	0.0055437375215186	B	OPC
chr11	115800000	115900000	1.01255	1.87908	3.1404523844616e-05	0.0638794185436026	A	OPC
chr14	36700000	36800000	-2.48008	-1.48989	2.09284215660269e-05	0.051084184200515	A	OPC
chr18	9800000	9900000	2.29959	3.14452	4.84000610675085e-06	0.0147674636324602	A	OPC
chr2	134200000	134300000	0.16472	-0.91443	2.92164953606577e-05	0.0638794185436026	B	OPC
chr22	20200000	20300000	-0.34178	1.28151	1.12895732776864e-10	2.75567194135048e-06	A	OPC
chr22	23600000	23700000	-1.21948	0.09853	1.53347091338603e-05	0.0415894350275996	A	OPC
chr6	121300000	121400000	0.21401	-0.80153	4.61945430438639e-05	0.0805401857969766	B	OPC
chr7	71900000	72000000	-0.31884	0.85575	4.46558123564399e-07	0.0027250093095208	A	OPC
chr7	72300000	72400000	-0.3878	0.74063	3.32988063240957e-06	0.0121154707976913	A	OPC
chr7	72400000	72500000	-0.30429	0.75403	4.24796798231279e-05	0.0797605003694407	A	OPC
chr7	72500000	72600000	-0.25027	0.87513	3.47446825285096e-06	0.0121154707976913	A	OPC
chr7	105100000	105200000	2.30235	1.06873	1.3389805896440201e-09	1.63415886063105e-05	B	OPC
chr7	107800000	107900000	0.64242	-0.55671	1.60726490334544e-07	0.0013077243008586	B	OPC
chr18	42600000	42700000	-0.56586	-1.55251	3.84947099776835e-05	0.059529663061114	B	Microglia
chr18	42700000	42800000	-0.36523	-1.46792	3.50939402329243e-07	0.0011071360627775	B	Microglia
chr18	42800000	42900000	-0.36023	-1.3651	2.31986590016732e-05	0.0382669613118932	B	Microglia
chr18	42900000	43000000	-0.03053	-1.57398	5.05079631127086e-23	9.32721558900333e-19	B	Microglia
chr18	43000000	43100000	0.13286	-1.40965	7.539276230855861e-23	9.32721558900333e-19	B	Microglia
chr18	43100000	43200000	-0.51161	-1.58435	1.24145661589688e-06	0.0030717361047136	B	Microglia
chr18	43200000	43300000	-0.49883	-1.56747	1.51144642089069e-06	0.0031029217414685	B	Microglia
chr3	64600000	64700000	-0.11246	-1.20424	7.22128659126415e-07	0.0019852921569738	B	Microglia
chr3	64700000	64800000	-0.46185	-1.43601	6.46062373886858e-05	0.0940324783357795	B	Microglia
chr3	64800000	64900000	-0.29233	-1.39593	3.57963403880695e-07	0.0011071360627775	B	Microglia
chr3	64900000	65000000	-0.01511	-1.47159	1.39381344360532e-18	1.14957086783755e-14	B	Microglia
chr3	65000000	65100000	-0.5271	-1.59355	1.6302785692556e-06	0.0031029217414685	B	Microglia
chr3	140500000	140600000	-0.24959	0.76591	2.14466550729216e-05	0.0379038990335214	A	Microglia
chr3	140700000	140800000	-0.41621	0.784	3.0654694959645402e-09	1.51697823477301e-05	A	Microglia
chr4	28700000	28800000	-0.36861	-1.54296	1.58419208933648e-06	0.0031029217414685	B	Microglia
chr4	53600000	53700000	-0.8347	0.49919	1.21813963807391e-09	7.53510726621567e-06	A	Microglia
chr5	25900000	26000000	-0.38349	-1.47112	1.13340143793747e-07	0.0004673958629814	B	Microglia
